# CD38 promotes hematopoietic stem cell dormancy via c-Fos

**DOI:** 10.1101/2023.02.08.527614

**Authors:** Liliia Ibneeva, Sumeet Pal Singh, Anupam Sinha, Sema Elif Eski, Rebekka Wehner, Luise Rupp, Juan Alberto Pérez-Valencia, Alexander Gerbaulet, Susanne Reinhardt, Manja Wobus, Malte von Bonin, Jaime Sancho, Frances Lund, Andreas Dahl, Marc Schmitz, Martin Bornhäuser, Triantafyllos Chavakis, Ben Wielockx, Tatyana Grinenko

## Abstract

A subpopulation of deeply quiescent, so-called dormant hematopoietic stem cells (dHSCs) resides at the top of the hematopoietic hierarchy and serves as a reserve pool for HSCs possessing the greatest long-term blood repopulation capacity. The state of dormancy protects the HSC pool from exhaustion throughout life, however excessive dormancy may block an efficient response to hematological stresses. The mechanisms of HSC dormancy remain elusive, mainly due to the absence of surface markers that allow dHSC prompt isolation. Here, we identify CD38 as a novel surface marker for murine dHSCs that is broadly applicable. Moreover, we demonstrate that cyclic adenosine diphosphate ribose (cADPR), the product of CD38 cyclase activity, regulates the expression of the transcription factor c-Fos by increasing cytoplasmic Ca^2+^ concentration. Strikingly, we uncover that c-Fos drives HSCs dormancy through the induction of the cell cycle inhibitor p57^Kip2^. Moreover, we found that CD38 ecto-enzymatic activity at the neighboring CD38-positive cells can promote human HSC quiescence. Together, CD38/cADPR/Ca^2+^/cFos/p57^Kip2^ axis maintains HSC dormancy. Pharmacological manipulations of this pathway can provide new strategies to expand dHSCs for transplantation or to activate them during hematological stresses.
