## Supplementary material for "CD38 promotes hematopoietic stem cell dormancy via c-Fos": Suppl. Table 1

### Sheet: Sheet1
Suppl. Table 1.Cell cycle and dormancy genes
S Genes	G2M Genes	Dormancy Genes
Mcm5	Hmgb2	Meg3
Pcna	Cdk1	Ly6a
Tyms	Nusap1	Procr
Fen1	Ube2c	Cyld
Mcm7	Birc5	Cyp26b1
Mcm4	Tpx2	Rarb
Rrm1	Top2a	Egr1
Ung	Ndc80	Sdpr
Gins2	Cks2	Clu
Mcm6	Nuf2	Cdkn1c
Cdca7	Cks1b	Cd81
Dtl	Mki67	Ifitm1
Prim1	Tmpo	Vwf
Uhrf1	Cenpf	Cd82
Cenpu	Tacc3	Limd2
Hells	Pimreg	Ptpn14
Rfc2	Smc4	Ltb
Polr1b	Ccnb2	Ramp2
Nasp	Ckap2l	Ctsf
Rad51ap1	Ckap2	Sox18
Gmnn	Aurkb	Mllt3
Wdr76	Bub1	Sqrdl
Slbp	Kif11	Trim47
Ccne2	Anp32e
Ubr7	Tubb4b
Pold3	Gtse1
Msh2	Kif20b
Atad2	Hjurp
Rad51	Cdca3
Rrm2	Jpt1
Cdc45	Cdc20
Cdc6	Ttk
Exo1	Cdc25c
Tipin	Kif2c
Dscc1	Rangap1
Blm	Ncapd2
Casp8ap2	Dlgap5
Usp1	Cdca2
Clspn	Cdca8
Pola1	Ect2
Chaf1b	Kif23
Mrpl36	Hmmr
E2f8	Aurka
	Psrc1
	Anln
	Lbr
	Ckap5
	Cenpe
	Ctcf
	Nek2
	G2e3
	Gas2l3
	Cbx5
	Cenpa
