## Supplementary material for "CD38 promotes hematopoietic stem cell dormancy via c-Fos": Suppl. Table 2

### Sheet: Supp. Table 2
Supp. Table 2. Genes in clusters along pseudotime
	Cluster 1	Cluster 2	Cluster 3
	Cops5	Mrpl15	Rb1cc1
	Cspp1	Lypla1	Pcmtd1
	Terf1	Tcea1	Prex2
	Prim2	Rrs1	Eya1
	Cox5b	Snhg6	Rpl7
	Sdpr	Tram1	Rdh10
	Casp8	Tceb1	Ube2w
	Tmem237	Tmem70	Crispld1
	Tuba4a	Mcm3	Lmbrd1
	Ptma	Smap1	Dst
	Pde6d	Ptp4a1	Ptpn18
	Hjurp	Bag2	Neurl3
	Bcl2	Ccdc115	Inpp4a
	Actr3	Imp4	Gulp1
	Zranb3	Actr1b	Nabp1
	R3hdm1	Mitd1	Stat4
	Cxcr4	Eif5b	Stat1
	Srgap2	Rev1	Mfsd6
	Nucks1	Mrps9	Coq10b
	Snrpe	Uxs1	Plcl1
	Ube2t	Tex30	Clk1
	Ipo9	Ormdl1	Cflar
	Csrp1	Hspd1	Bmpr2
	Tpr	Hspe1	Carf
	1700025G04Rik	Mars2	Nbeal1
	4930523C07Rik	Bzw1	Pard3b
	Mrps14	Orc2	Klf7
	Rabgap1l	Ndufb3	Ikzf2
	Cenpl	Nop58	Rpl37a
	Tiprl	Wdr12	Tns1
	Pbx1	Creb1	Tmbim1
	Exo1	Arpc2	Dnajb2
	Cep170	Usp37	Sp140
	Lin9	Cnot9	Sp100
	H3f3a	Stk16	Itm2c
	Lbr	Farsb	Fam174a
	Srp9	Psmd1	St8sia4
	Cenpf	Ncl	Pam
	Hspa14	Eif4e2	Rab3gap1
	Cdc123	Ramp1	Cd55
	Commd3	Ilkap	Rassf5
	Pip4k2a	Ndufa10	Dstyk
	Tubb4b	Otos	Lax1
	Ssna1	Ppp1r7	Btg2
	Edf1	Hdlbp	Adipor1
	Brd3	Dtymk	Kdm5b
	Gtf3c5	Tsn	Ptprc
	Med27	Nifk	Dennd1b
	Odf2	Dbi	Cdc73
	Swi5	Ddx18	Swt1
	Cntrl	Mgat5	Rnasel
	Pkp4	Mcm6	Glul
	Spc25	Dars	Xpr1
	Ppig	Eif2d	Tor1aip1
	Slc25a12	Tmem183a	BC026585
	Hat1	Ptpn7	Selp
	Sp3	Timm17a	Rcsd1
	Atp5g3	2310009B15Rik	Pcp4l1
	Lnpk1	Uchl5	Fcer1g
	Hnrnpa3	Pla2g4a	Slamf1
	Cwc22	Ivns1abp	Cd84
	Selenoh	Tsen15	Dcaf8
	Med19	Dhx9	Pea15a
	Slc43a3	Npl	Mndal
	Ssrp1	Tor1aip2	Ifi203
	Psmc3	Gm2000	Efcab2
	Ckap5	Cacybp	Cdc42bpa
	Ccdc34	Prrc2c	Coq8a
	Arhgap11a	Nme7	Ptpn14
	Knstrn	Mpc2	Irf6
	Knl1	Tada1	Traf3ip3
	Rad51	Uck2	Fam107b
	Nusap1	Tmco1	Celf2
	Rtf1	Aldh9a1	Gata3
	Serf2	Uap1	Ankrd16
	Wdr76	Sdhc	Rsu1
	Myef2	Pfdn2	Plxdc2
	Dut	Arhgap30	Acbd5
	Blvra	Tagln2	Pnpla7
	Anapc1	Fh1	Tor4a
	Ckap2l	Cox20	Npdc1
	Itpa	Hnrnpu	BC029214
	Cenpb	Ahctf1	Phpt1
	Pcna	Parp1	Tmem141
	Macrod2	Cnih4	Nacc2
	Snrpb2	Aida	Notch1
	Gins1	Mia3	Surf1
	Tpx2	Eprs	Lrrc8a
	Mapre1	Rrp15	BC005624
	Raly	Smyd2	Eng
	Dynlrb1	Nenf	Traf1
	Scand1	Dtl	Rabgap1
	Rbl1	Ints7	Nek6
	Rpn2	Lpgat1	Scai
	Rprd1b	Cd34	Fmnl2
	Oser1	Sephs1	Dpp4
	Pkig	Nudt5	Ubr3
	Ube2c	Atp5c1	Nfe2l2
	Pcif1	Rbm17	Fkbp7
	Gnas	Hacd1	Calcrl
	Nelfcd	Zmynd19	Tnks1bp1
	Timm17b	Mrpl41	Madd
	Suv39h1	Tprn	Phf21a
	Upf3b	Abca2	Prdm11
	Rbmx2	Rabl6	Cd82
	Mbnl3	Ubac1	Lmo2
	Hmgb3	C330006A16Rik	Eif3m
	Hcfc1	Dnlz	Mpped2
	Lage3	Pmpca	Slc12a6
	Ubl4a	Fam69b	Plcb2
	Fundc2	Surf4	Snap23
	Pola1	Wdr5	Ccndbp1
	Apoo	Mrps2	B2m
	Xist	Trub2	Sqrdl
	Magt1	Wdr34	Eid1
	Hmgn5	Set	Dusp2
	Bex3	Spout1	Tmem87b
	Smc1a	Nup188	Chchd5
	Prdx4	Sh3glb2	Idh3b
	Phka2	Ptpa	Cpxm1
	Siah1b	Exosc2	4930402H24Rik
	Tmsb4x	Fam78a	Hspa12b
	Msl3	Pomt1	Smox
	Actl6a	Uck1	Prnp
	Ndufb5	Fpgs	Rassf2
	Ccna2	Tor2a	Rbbp9
	Plk4	Mapkap1	Kiz
	Sclt1	Hspa5	Trib3
	Exosc8	Psmd5	H13
	Smc4	Ndufa8	Map1lc3a
	Trim59	Psmb7	Procr
	4930579G24Rik	Rpl35	Rbm39
	Mnd1	Arpc5l	Dlgap4
	Pmf1	Rif1	Sla2
	Cks1b	Prpf40a	Soga1
	Tpm3	Arl6ip6	Samhd1
	Ilf2	Psmd14	Tgm2
	Tdrkh	Cobll1	Lbp
	Psmd4	Klhl23	Ppp1r16b
	Gabpb2	Ssb	Sdc4
	Anp32e	Mettl5	Gm14302
	Hist2h2ac	Cdca7	Wfdc2
	Rbm8a	Ola1	Eya2
	Man1a2	Mtx2	Zmynd8
	Ttf2	Ube2e3	Rnf114
	Atp5f1	Dnajc10	Dpm1
	AI504432	Zc3h15	Spo11
	Psrc1	Gm19426	Rbm38
	Prpf38b	Timm10	Zbp1
	Sass6	Mtch2	Rps21
	1810037I17Rik	Celf1	Sox18
	Sec24b	Hsd17b12	Pcmtd2
	Gstcd	Apip	Prickle3
	Cenpe	Nat10	Wdr45
	H2afz	Caprin1	Pim2
	Odf2l	Tcp11l1	Wdr13
	Ssx2ip	Elp4	Dynlt3
	Lrrc40	Immp1l	Usp9x
	Ubap2	Dnajc24	Ocrl
	Stoml2	Nop10	Mospd1
	Tpm2	Emc7	Cxx1a
	Anp32b	Fam98b	Arhgef6
	Erp44	Dnajc17	Pnck
	Smc2	Pdia3	Rpl10
	Ptbp3	Hypk	Taz
	Prpf4	Ctdspl2	Fam3a
	Pole3	Eif3j1	Prkx
	Cdk5rap2	Gatm	Maged1
	Psip1	Slc20a1	Msn
	Cntln	Snrpb	Igbp1
	Haus6	Nop56	Il2rg
	Usp1	Mrps26	Ogt
	Itgb3bp	1700037H04Rik	Rps4x
	Mrpl37	Pank2	Slc16a2
	Ndc1	Trmt6	Chm
	Magoh	Tasp1	Klhl4
	Cdkn2c	Ndufaf5	Nap1l3
	Rad54l	Rrbp1	Rpl36a
	Prdx1	Snx5	Armcx1
	Cdc20	Csrp2bp	Armcx6
	Ybx1	Sec23b	Gprasp1
	Ppih	Naa20	Gprasp2
	Ndufs5	Crnkl1	Bex4
	Cdca8	Xrn2	Bex1
	Clspn	Nxt1	Tceal1
	Sfpq	Psmf1	Tsc22d3
	Yars	Rbck1	Maged2
	Rbbp4	Sox12	Hsd17b10
	Srsf4	Asxl1	Sat1
	Rcc1	Dnmt3b	Syap1
	Nudc	E2f1	Mospd2
	Hmgn2	Eif2s2	Tceanc
	Sh3bgrl3	Eif6	Arhgap6
	Cep85	Rbm12	Gm15261
	Stmn1	Romo1	Zc2hc1a
	Clic4	1110008F13Rik	Tpd52
	Srrm1	Ctnnbl1	Nceh1
	Hp1bp3	Top1	Mecom
	Ddost	Srsf6	Dcun1d1
	Minos1	Ywhab	Anxa5
	Apitd1	Pigt	Pabpc4l
	A430005L14Rik	Slc35c2	Mgst2
	Rer1	Cse1l	Foxo1
	Cpsf3l	Ddx27	Supt20
	Dbf4	Spata2	Spg20
	Fam126a	Pfdn4	Tm4sf1
	Rheb	Cstf1	Rnf13
	Tyms	Rae1	Eif2a
	Cenpa	Npepl1	Gpr171
	Mrpl33	Atp5e	Ctso
	Ywhah	Slmo2	Gucy1a3
	Slbp	Psma7	Rps3a1
	Tacc3	Adrm1	Etv3
	Whsc1	Slco4a1	Pear1
	Haus3	Mrgbp	Glmp
	Rgs12	Gid8	Rit1
	Mrfap1	Polr3k	Syt11
	Wdr1	Ccdc22	Slc50a1
	Rfc1	Rbm3	Efna1
	Ube2k	Rbm10	Pbxip1
	Pds5a	Uba1	Il6ra
	Commd8	Cdk16	Rps27
	Cenpc1	Uxt	Snapin
	Dck	Slc25a5	S100a4
	Pf4	Ube2a	S100a6
	Hnrnpd	Rpl39	S100a11
	Hnrnpdl	Ndufa1	Rorc
	Lin54	Mcts1	Fam63a
	Mrps18c	Aifm1	Arnt
	Lrrc8c	Phf6	Txnip
	Cdc7	Hprt	Bcl9
	Tgfbr3	Mmgt1	Fmo5
	Mtf2	Rbmx	Sike1
	Ccdc18	Fmr1	Ptpn22
	Atp5k	Vma21	Gm42722
	Pxmp2	Cetn2	Dennd2d
	Chek2	Haus7	Lrif1
	Sart3	Idh3g	Gstm1
	Gltp	Ssr4	S1pr1
	Cit	Naa10	Fnbp1l
	Rfc5	Irak1	Camk2d
	Ppp1cc	Flna	Tifa
	Anapc5	Dkc1	Rpl34
	Zcchc8	Vbp1	Ppp3ca
	Rfc2	Pdk3	Emcn
	Eif4h	Eif2s3x	Mttp
	Pom121	Pdzd11	Gbp7
	Polr2j	Zmym3	Gbp3
	Gnb2	Nono	Gbp2
	Ppp1r35	Pin4	Clca3a1
	Get4	Tsix	Prkacb
	Kdelr2	Pbdc1	4930555A03Rik
	Ccz1	Atrx	Adgrl4
	Gtf3a	Cox7b	Ifi44
	Hmgb1	Cstf2	Dnajb4
	Brca2	Wbp5	St6galnac3
	Pon3	Morf4l2	Acadm
	Rpa3	Prps1	Plag1
	Lsm8	Ammecr1	Sdcbp
	Nrf1	Huwe1	Nsmaf
	Chchd3	Sms	Tox
	Nup205	Eif1ax	Trp53inp1
	Ptn	Rbbp7	Gem
	Trim24	Ctps2	Triqk
	Fmc1	Prps2	Runx1t1
	Ezh2	Hccs	Pnisr
	Osbpl3	Mid1	Pnrc1
	Hnrnpa2b1	Mrps28	Ddx58
	Tax1bp1	Zfp704	Toporsos
	Lsm5	Fabp5	Galt
	Smarcad1	Impa1	Ccl27a
	Mad2l1	1810022K09Rik	Rgp1
	Mthfd2	Car3	Glipr2
	Pradc1	Car2	Tmem246
	Alms1	Armc1	Abca1
	Snrpg	Gyg	Epb41l4b
	Hmces	Tbl1xr1	D630039A03Rik
	H1fx	Rpl22l1	Rps6
	Eefsec	Mrpl47	Mllt3
	Chchd6	Dnajc19	Hacd4
	Lsm3	Exosc9	Mysm1
	Mrps25	Spata5	Jun
	Suclg2	Hspa4l	Cyp2j9
	Edem1	Elf2	Nfia
	Rad18	Ndufc1	Tm2d1
	Ogg1	Ufm1	Jak1
	Brk1	Med12l	E130102H24Rik
	Tamm41	Gmps	Leprot
	Mbd4	Il12a	Pde4b
	Zfand4	Ppid	Tmem59
	Ccdc77	Prcc	Osbpl9
	Il17ra	Hdgf	Pdzk1ip1
	Tuba8	Mrpl24	Efcab14
	Cdca3	Gpatch4	Mob3c
	Ptms	Cct3	Nsun4
	Cops7a	Smg5	Uqcrh
	Chd4	Lamtor2	Mpl
	Gapdh	Ssr2	Tie1
	Ncapd2	Krtcap2	Hivep3
	Mrpl51	Dpm3	Eva1b
	Cd9	Hax1	Gjb3
	Rad51ap1	Ubap2l	Tinagl1
	Rhno1	Jtb	Laptm5
	Lockd	Chtop	Epb41
	Wbp11	S100a10	Snhg12
	Gm15706	Psmb4	Ptafr
	Ndufa3	Cdc42se1	Sytl1
	Cox6b2	Setdb1	Paqr7
	Ube2s	Mrps21	Mtfr1l
	Trim28	Sf3b4	Tmem50a
	Lig1	Bola1	Rsrp1
	Sae1	Pex11b	Hmgcl
	Calm3	Chd1l	Rpl11
	Snrpd2	Phgdh	Pink1
	Tgfb1	Bcas2	Padi4
	Hnrnpul1	Phtf1	Padi1
	Timm50	Slc16a1	Mfap2
	Actn4	Capza1	Tnfrsf1b
	Psmd8	Rap1a	Gm13212
	Yif1b	Wdr77	Zfp992
	Polr2i	Rbm15	Zfp985
	Haus5	Ahcyl1	Agtrap
	Cebpg	Psma5	Pik3cd
	Cep89	Clcc1	Thap3
	Pold1	Rtca	Klhl21
	Pih1d1	Mfsd14a	Tprgl
	Emp3	Slc35a3	Prdm16
	Slco3a1	Gclm	Sdf4
	Mrps11	Mettl14	Isg15
	Prc1	Larp7	Krit1
	Blm	Ap1ar	Cldn12
	Hikeshi	Gar1	Crot
	Eed	Ostc	Tmem243
	Ndufc2	Ppa2	5031425E22Rik
	Pold3	Cisd2	Rint1
	C2cd3	Ube2d3	Klhl7
	Anapc15	Dnajb14	Insig1
	Rrm1	Adh5	Atraid
	Arl6ip1	Eif4e	Mpv17
	Ccp110	4930519L02Rik	Zfp512
	Nfatc2ip	Selenof	Pisd
	Eif3c	Znhit6	Mxd4
	Ppp4c	Gng5	Add1
	Hirip3	Rpf1	Acox3
	Kif22	Fubp1	Man2b2
	Cd2bp2	Zranb2	Cd38
	Setd1a	Ptger3	Klf3
	Bckdk	Srsf11	Rpl9
	Tial1	Tgs1	Smim14
	Bub3	Fam92a	Gm42726
	Mki67	Nbn	N4bp2
	Psmd13	Mms22l	Gm19590
	Ppfia1	Ndufaf4	C530008M17Rik
	Mthfd1l	Casp8ap2	Stap1
	Fbxo5	Orc3	Rchy1
	Pcmt1	Ndufb6	Aff1
	Sf3b5	Dnaja1	Hsd17b11
	Epb41l2	Bag1	Abcg3
	Cenpw	Rpp25l	Rpl5
	Fyn	Dctn3	Gm10419
	Snx3	Gm12454	Gtpbp6
	Lims1	Rnf38	Ttc28
	Dna2	Polr1e	Mn1
	Cdk1	Tomm5	Grk3
	Pcnt	Exosc3	2900026A02Rik
	Sumo3	Ncbp1	Oasl2
	Bsg	Hemgn	Rplp0
	Gpx4	Nans	Med13l
	Dot1l	Coro2a	Rpl6
	Oaz1	Sec61b	Aldh2
	Lmnb2	Mrpl50	Acad12
	Fzr1	Nipsnap3b	P2rx4
	Ncln	Rad23b	Orai1
	Nfyb	Fam206a	Rhof
	1500009L16Rik	Txn1	AI480526
	Hsp90b1	Inip	Clip1
	Nup37	Alad	Rsrc2
	Uhrf1bp1l	Mtap	Ubc
	Tmpo	Lrp8	Gbas
	Lta4h	Prpf38a	Asl
	Snrpf	Cc2d1b	Wbscr27
	Metap2	Kti12	Hip1
	Nup107	Nrd1	Por
	Rap1b	Faf1	Myl10
	Mars	Cmpk1	Fis1
	Prim1	Nasp	Tsc22d4
	Ptges3	Eri3	Cnpy4
	Cs	Med8	Zfp157
	Cdk2	Elovl1	Lfng
	Pet100	Ebna1bp2	Fscn1
	Elavl1	Ctps	Cyth3
	Tfdp1	Ppie	Tecpr1
	Mcph1	Pabpc4	Rpl21
	Ckap2	Mycbp	Ubl3
	Eri1	Sf3a3	5930430L01Rik
	Tusc3	Meaf6	N4bp2l1
	Cenpu	Mrps15	Samd9l
	Neil3	Thrap3	Gng11
	Sap30	Psmb2	Cav2
	Hmgb2	Zmym1	Atp6v1f
	Hpf1	Ak2	Ube2h
	2810428I15Rik	Marcksl1	Lncpint
	Haus8	Hdac1	Plxna4os1
	Myo9b	Txlna	Tmem140
	Cherp	Tmem39b	Creb3l2
	Hmgxb4	Khdrbs1	Ubn2
	Lsm6	Zcchc17	Luc7l2
	Smarca5	Snrnp40	Gm26699
	Tecr	Mecr	Tbxas1
	Ddx39	Taf12	Kdm7a
	Asf1b	Trnau1ap	Mkrn1
	D8Ertd738e	Atpif1	Krba1
	Nacc1	Dnajc8	Zfp467
	2310036O22Rik	Rpa2	Gimap8
	Nudt21	Ppp1r8	Gimap9
	Nup93	Pigv	Gimap6
	Katnb1	Pdik1l	Gimap1
	Cbfb	Runx3	Gimap5
	Ctcf	Srsf10	4833403J16Rik
	Aars	Hnrnpr	Tmem176b
	Rfwd3	Sh2d5	Tmem176a
	Mlkl	Capzb	Tra2a
	Cmc2	Mrto4	Hoxa3
	Usp10	Rcc2	Hoxa5
	Zfpm1	Sdhb	Hoxa7
	Nup133	Szrd1	Hoxa9
	Thoc7	Mad2l2	Hoxa10
	Gng2	Exosc10	9430076C15Rik
	Dnajc9	Srm	Avl9
	Mrps16	Tardbp	Ppm1k
	Ppp3cb	Pgd	Abcg2
	Vdac2	Lzic	Mmrn1
	Nt5dc2	Park7	Tnip3
	Psmc6	Camta1	Capg
	Cnih1	Dnajc11	Tgoln1
	Dlgap5	Kcnab2	Dguok
	Parp2	Gnb1	Nagk
	Supt16	Atad3a	Exoc6b
	Haus4	Mrpl20	Rab11fip5
	Acin1	Aurkaip1	Dusp11
	Dhrs4	Cptp	1600020E01Rik
	Mrpl57	Pusl1	Efcc1
	Mipep	Ube2j2	Abtb1
	Rnaseh2b	Noc2l	Hdac11
	Pbk	Cdk6	Fgd5
	Cdca2	Gtpbp10	Frmd4b
	Reep4	Fam185a	Foxp1
	Med4	Dnajc2	Atg7
	Zc3h13	Psmc2	Vgll4
	Elf1	Pus7	Rpl32
	Diaph3	Tomm7	Slc2a3
	Bora	2700038G22Rik	C1rl
	Dis3	Abcf2	Ptpn6
	Cep57	Paxip1	Lag3
	Cep295	Nom1	Ing4
	Dnmt1	Dnajb6	Tapbpl
	Atg4d	Hadha	Tnfrsf1a
	Cdkn2d	Selenoi	Vwf
	Ilf3	Ost4	Ccnd2
	Spc24	Cad	Itfg2
	Elof1	Ppm1g	Clec2d
	2021-09-07	Gpn1	2310001H17Rik
	Ncapd3	Ppp1cb	Clec1a
	St3gal4	Depdc5	Gabarapl1
	Dcps	Ctbp1	Crebl2
	Ccdc15	Letm1	Hebp1
	Nrgn	Mfsd10	Atf7ip
	Hspa8	Nop14	Art4
	Rnf26.1	Grpel1	Pde6h
	H2afx	Tbc1d14	Eps8
	Hmbs	Nsg1	Mgst1
	Rdx	Lyar	Ldhb
	Acat1	Qdpr	Cmas
	Etfa	Dhx15	Etnk1
	Kif23	Tbc1d1	Lyrm5
	Anp32a	Ppat	Etfbkmt
	Cln6	Paics	Amn1
	Tipin	Srp72	2810474O19Rik
	2810417H13Rik	Noa1	Myadm
	Snx1	Polr2b	Rps9
	Gtf2a2	Utp3	Leng9
	Ccnb2	Grsf1	Isoc2b
	Mns1	Mob1b	Zfp579
	Tex9	Cox18	Zfp667
	Arpp19	Sdad1	Rps5
	Cox7a2	Enoph1	Selenow
	U2surp	5430416N02Rik	Gltscr2
	Rnf7	Cops4	Foxa3
	Cep70	Plac8	Fosb
	Stag1	Nudt9	Relb
	Anapc13	BC005561	Apoe
	Rbm15b	Noc4l	Arhgef1
	Rhoa	Pus1	Rabac1
	Impdh2	Pitpnb	Pou2f2
	Ctdspl	Coro1c	B3gnt8
	Kif15	Alkbh2	Bckdha
	Limd1	Ung	Blvrb
	Uqcr10	2610524H06Rik	Sertad1
	Rhbdd3	Mlec	Pld3
	Mrps24	Pop5	Zfp36
	Ppia	Dynll1	Sirt2
	H2afv	Cox6a1	Eif3k
	Purb	Taok3	Spint2
	Fignl1	Pebp1	Sipa1l3
	Plek	Sdsl	Zfp30
	C1d	Erp29	Capns1
	Commd1	Vps29	Clip3
	Xpo1	Fam216a	Lsr
	Snrnp25	Atp2a2	Fxyd5
	Npm1	Camkk2	Dpy19l3
	Hmmr	Rnf34	Gm37494
	Cnot6	Bcl7a	AI987944
	Hnrnph1	Denr	Atf5
	Cdkn2aipnl	Vps37b	Tbc1d17
	Rad50	Arl6ip4	Ptov1
	Rapgef6	Mphosph9	Rras
	Hint1	Cdk2ap1	Prrg2
	Atox1	Kmt5a	Fcgrt
	Llgl1	Tmed2	Dkkl1
	Ncor1	Eif2b1	Snrnp70
	Ctc1	Scarb1	Ftl1
	Aurkb	Bri3bp	Ppp1r15a
	Tmem107	Ran	Dbp
	Chd3os	Mrps17	Kdelr1
	Polr2a	Psph	Spty2d1
	Gps2	Chchd2	Nav2
	0610010K14Rik	Gusb	Atp10a
	Psmb6	Tpst1	Ndn
	Rpain	Tyw1	Igf1r
	Mis12	Baz1b	Arrdc4
	Gsg2	Nsun5	Chd2
	Rpa1	Tmem120a	Akap13
	Glod4	Mdh2	Isg20
	Lgals9	Ywhag	Furin
	Suz12	Lrwd1	Il16
	Atad5	Prkrip1	Zfand6
	Psmd11	Cux1	Rab38
	Slfn9	Znhit1	Rps3
	Taf15	Ap1s1	Hbb-bt
	Brip1os	Srrt	Trim6
	Ska2	Pop7	Trim12a
	Srsf1	Cops6	Trim30b
	Mrpl27	Mcm7	Trim30a
	Kat7	Taf6	Fam160a2
	Casc3	3110082I17Rik	Tpp1
	Top2a	Micall2	Eif3f
	Psmc3ip	Psmg3	Rpl27a
	Tubg1	Nudt1	Swap70
	Becn1	Eif3b	Rps13
	Rdm1	Actb	Rps15a
	Nsf	E130309D02Rik	Gprc5b
	Dcaf7	Aimp2	Tmem159
	Fam104a	Pms2	Il4ra
	Mrpl58	Pdap1	Il21r
	Atp5h	Bud31	Cln3
	Hn1	Cpsf4	Sult1a1
	Mif4gd	Atp5j2	Ypel3
	Tk1	Polr1d	Aldoa
	Birc5	Pomp	Mvp
	Rptor	Slc7a1	AI467606
	Slc25a10	Hsph1	Fbrs
	Arhgdia	Pds5b	Phkg2
	Anapc11	Rfc3	Acadsb
	Stra13	Bet1	Chst15
	Larp4b	Slc25a13	Fam53b
	Hist1h1b	Shfm1	Mapk1ip1
	Hist1h2ap	Sdhaf3	Bet1l
	Hist1h4i	Asns	Ric8a
	Hist1h1d	Ndufa4	Sirt3
	Hist1h2ae	Tes	Ifitm1
	Hist1h4d	Ndufa5	Ifitm3
	Hist1h1e	Rbm28	Sigirr
	Hist1h1a	Impdh1	Irf7
	Gmnn	Cep41	Cracr2b
	Wrnip1	Exoc4	Lsp1
	Pak1ip1	Akr1b3	Cd81
	Dek	Mtpn	Kcnq1ot1
	Hist1h2al	Ndufb2	Cdkn1c
	Cks2	Mrps33	E230032D23Rik
	Sema4d	Ssbp1	Myct1
	Thoc3	Casp2	Sash1
	Ddx46	Cul1	Phactr2
	B230219D22Rik	Cycs	Pex3
	Pcbd2	Cbx3	Aig1
	H2afy	Znrf2	Cited2
	Zfp367	Gars	Ifngr1
	Trip13	Aqp1	Akap7
	Slf1	Lancl2	Ncoa7
	Mef2c	Gng12	Fam26f
	Ccnh	Serbp1	Tspyl1
	Dhfr	Tacstd2	Marcks
	Cenph	Rpia	Sesn1
	Ccnb1	Mrpl35	Scml4
	Cenpk	Immt	Cd24a
	Ndufs4	Usp39	Man1a
	Adcy3	Vamp5	Serinc1
	Cenpo	Vamp8	Smpdl3a
	Smc6	Mat2a	P4ha1
	Ddx1	Tmsb10	Ddit4
	Odc1	Suclg1	Psap
	Rrm2	Gcfc2	Vsir
	Acp1	Mrpl19	Rufy2
	G2e3	Pole4	Jmjd1c
	Mis18bp1	Aup1	Rhobtb1
	Pole2	Mogs	Slc16a9
	Nin	Bola3	Adora2a
	Slirp	Tex261	Gstt1
	Psmc1	Cct7	Prmt2
	Calm1	Fam136a	Syde1
	Cpsf2	Pcbp1	Prtn3
	Papola	Snrnp27	Arid3a
	Vrk1	Gmcl1	Hmha1
	Ppp2r5c	Anxa4	Cirbp
	Tnfaip2	Nfu1	Rps15
	Siva1	Gp9	Adamtsl5
	Cdca4	Isy1	Izumo4
	Brf1	Cnbp	Eef2
	Mta1	Rpn1	Smim24
	Crip1	Mcm2	Gm16104
	4930427A07Rik	Nup210	S1pr4
	Ncapg2	Chchd4	A230046K03Rik
	Oxct1	Arl8b	Tcp11l2
	Gm10250	Arpc4	Rtcb
	Fyb	Sec13	Ccdc53
	Nup155	Zfp422	Elk3
	Skp2	Hnrnpf	Socs2
	Rad1	Ankrd26	Btg1
	Polr2k	Fbxl14	Csrp2
	Rad21	Slc6a13	Zdhhc17
	Med30	Gdf3	Rpl6l
	Tbc1d31	Emg1	Atxn7l3b
	Atad2	Phb2	Irak3
	Wdyhv1	Tpi1	Hmga2
	Ndufb9	Mlf2	Ppm1h
	Nsmce2	Nop2	Ctdsp2
	Asap1	Ndufa9	Dtx3
	Sla	Fkbp4	R3hdm2
	Gpaa1	Magohb	Nab2
	Cyc1	Ybx3	Nemp1
	H1f0	Borcs5	Naca
	Cby1	H2afj	Baz2a
	Tomm22	Strap	Stat2
	L3mbtl2	Dera	Ikzf4
	Rangap1	Golt1b	Rab5b
	Phf5a	Lrmp	Cd63
	Cenpm	Kras	Insr
	Smdt1	Asun	Fcor
	Creld2	Fgfr1op2	Cers4
	Ncaph2	Ergic2	Gas6
	Zcrb1	Fam60a	Thsd1
	Slc38a2	Prpf31	Smim19
	Senp1	Cnot3	Plekha2
	Prkag1	Lair1	Letm2
	Tuba1b	Ppp6r1	D830025C05Rik
	Tuba1a	Hspbp1	Ddhd2
	Tuba1c	Rpl28	Saraf
	Racgap1	U2af2	Asah1
	Myg1	Zbtb45	Cyp4v3
	Aaas	Napa	Slc25a4
	Pcbp2	Zc3h4	Irf2
	Atp5g2	Tmem160	Galnt7
	Cbx5	Ap2s1	Clcn3
	Nmral1	Slc1a5	Palld
	Ubn1	Ppp5c	Ddx60
	Carhsp1	Sympk	Msmo1
	Rmi2	Opa3	Csgalnact1
	Nde1	Cd3eap	Rfxank
	Mapk1	Clptm1	Rpl18a
	Dgcr8	Tomm40	Use1
	Tango2	Xrcc1	Bst2
	Rfc4	Gm9844	Slc27a1
	Ppp1r2	Exosc5	Fam32a
	Atg3	B9d2	Il15
	Cd47	Snrpa	Adgre5
	Pcnp	Psmc4	Ier2
	Cggbp1	Fbl	Nfix
	Atp5j	Med29	Lyl1
	Gabpa	Gmfg	G430095P16Rik
	Tiam1	Mrps12	Junb
	Sod1	Nfkbib	Phkb
	Mis18a	Hnrnpl	Lonp2
	Gtf2h5	Map4k1	Adcy7
	Dynlt1f	Tbcb	Chd9
	Mrpl18	Sdhaf1	Rbl2
	Tcp1	Hcst	Adgrg1
	Pkmyt1	Cox6b1	Tk2
	Tceb2	Tmem147	Cenpt
	Msrb1	Uba2	Dus2
	Ube2i	Nudt19	Gm10073
	Fam173a	Pdcd5	Nfat5
	Stub1	Nkg7	Zfp612
	Mrpl28	Etfb	Zfp1
	Neurl1b	Emc10	Gabarapl2
	Fkbp5	Nup62	Osgin1
	Ccdc167	Prmt1	Cox4i1
	1700097N02Rik	Bcl2l12	Map1lc3b
	Ndufv3	Aldh16a1	Cbfa2t3
	Pknox1	Cd37	Rpl13
	U2af1	Ruvbl2	Tcf25
	Pfdn6	Bax	Def8
	Psmb9	Nucb1	Abhd6
	Dxo	Bcat2	Atxn7
	Lsm2	Grwd1	2700060E02Rik
	H2-Q7	Nomo1	Saysd1
	Tubb5	Saal1	Kcnk5
	Nrm	Ldha	Nudt13
	Rpp21	Tsg101	Anxa7
	Cenpq	Nipa2	Kat6b
	Mrpl14	Mphosph10	Rps24
	Sgol1	Snrpa1	Arhgef3
	Chaf1a	AU020206	Fam208a
	Uhrf1	Mrpl46	Selenok
	Ptprs	Aen	Sh3bp5
	Lonp1	Idh2	Rpl23a-ps3
	Rab31	Cib1	Tspan14
	Ndc80	Rps17	Fam213a
	Memo1	Tm6sf1	Atg14
	Atl2	Tmem126a	Ktn1
	Hnrnpll	Alg8	Gm26782
	Gemin6	Clns1a	Pnp
	Cript	Prkrir	Ndrg2
	Calm2	Pgm2l1	Mrpl52
	Kif5b	Ucp2	Homez
	Snrpd1	Xndc1	Irf9
	Rbbp8	Timm10b	Lats2
	Ino80c	Rrp8	Rpl13-ps3
	Iws1	Mrpl17	Spata13
	Reep5	Akip1	Ebpl
	Brd8	Ipo7	Ctsb
	Gm3550	Wee1	Clu
	Matr3	Eif4g2	Ptk2b
	Spata24	Psma1	Bnip3l
	Ube2d2a	Sox6	Lpar6
	Ndufa2	1110004F10Rik	Itm2b
	Ik	Coq7	Lcp1
	Hdac3	Knop1	Tpt1
	0610009O20Rik	Mettl9	Tsc22d1
	Tcerg1	Gga2	Epsti1
	Lmnb1	Ndufab1	Spry2
	Cep192	Palb2	Mbnl2
	Cxxc1	Nsmce1	Cwf19l2
	Ier3ip1	Lat	Msantd4
	Ppp1ca	Tufm	Birc2
	Rbm14	Atxn2l	Trpc6
	Sf3b2	2510046G10Rik	Pgr
	Rnaseh2c	Bola2	Maml2
	Mrpl49	Coro1a	Sesn3
	Cdca5	Ino80e	4931406C07Rik
	Fkbp2	Taok2	Zfp846
	Vegfb	Maz	Icam1
	Stip1	Spn	Ldlr
	Cox8a	Tbc1d10b	Eepd1
	Rtn3	Zfp771	Jam3
	Hnrnpul2	Dctpp1	Aplp2
	Ganab	Sephs2	Ets1
	Asrgl1	Fbxl19	Tmem218
	Incenp	Pycard	Robo4
	Fen1	Mcmbp	Esam
	Fam111a	Nsmce4a	Arhgef12
	Psat1	Bccip	Ift46
	D030056L22Rik	9430038I01Rik	Kmt2a
	Smc5	Glrx3	Pafah1b2
	Gm6563	Tubgcp2	Rpl10-ps3
	Fxn	Zfp511	1110032A03Rik
	Cbwd1	Deaf1	Gm16124
	Kif20b	Taldo1	Nrg4
	Rpp30	Polr2l	Peak1
	Kif11	Mob2	Hmg20a
	Actr1a	Tssc4	Imp3
	Add3	Phlda2	Ubl7
	Smc3	Nup43	Stoml1
	Pdcd4	Ltv1	Tle3
		Abracl	Rplp1
		Pex7	Calml4
		Bclaf1	Smad3
		Myb	Map2k1
		Hddc2	Rab11a
		Rwdd1	Dennd4a
		Hdac2	Trip4
		Gtf3c6	Aph1c
		Amd1	Rora
		Prep	Tcf12
		Asf1a	Nedd4
		Gja1	Ccpg1
		Ppa1	Fam214a
		Hk1	Tmod3
		Srgn	Gsta4
		Ddx21	Eef1a1
		Ccar1	Myo6
		Ado	Ctsh
		Tfam	Plscr4
		Cisd1	Zbtb38
		Zwint	Slc25a36
		Snrpd3	Rbp1
		Ddt	Rab6b
		Mif	Nudt16
		Smarcb1	Abhd14b
		Chchd10	Cish
		Slc19a1	Rbm5
		Cdc34	Uba7
		Rnf126	Ip6k1
		Ptbp1	Klhdc8b
		Wdr18	Slc25a20
		Polr2e	Shisa5
		Atp5d	Klhl18
		Ndufs7	Epm2aip1
		Dazap1	Rps27rt
		Mbd3	Csrnp1
		Uqcr11	Rpl14
		Tcf3	Pomgnt2
		Rexo1	Abhd5
		Abhd17a	Tmem42
		Ap3d1	Lztfl1
		Plekhj1	Pik3ip1
		Sf3a2	Selenom
		Timm13	Tcn2
		Thop1	Zmat5
		Map2k2	Xbp1
		Mrpl54	Tmed4
		Cactin	Upp1
		Hmg20b	Grb10
		Gna15	Cnrip1
		Aes	Meis1
		1190007I07Rik	Gm16141
		Tdg	Sertad2
		Pwp1	Aftph
		1810014B01Rik	Cct4
		Gnptab	Bcl11a
		Utp20	Rps27a
		Apaf1	Lcp2
		Ndufa12	Dock2
		Cep83	Irgm1
		Mrpl42	Sqstm1
		Ube2n	Jade2
		Eea1	Ube2b
		Nap1l1	Aff4
		Cct2	Il4
		Yeats4	Irf1
		Cpsf6	Gm12216
		Llph	Cdc42se2
		Xpot	Tnip1
		Xrcc6bp1	Anxa6
		Tsfm	Igtp
		Cdk4	Irgm2
		B4galnt1	Sh3bp5l
		Shmt2	Hist3h2ba
		Atp5b	Hist3h2a
		Timeless	Trim11
		Cnpy2	Obscn
		Nabp2	Ubb
		Smarcc2	Rpl26
		Esyt1	Borcs6
		Rpl41	Vamp2
		Pa2g4	Kdm6b
		Rps26	Tnfsf12
		Pym1	Gabarap
		Ormdl2	Slc25a11
		Sarnp	Rnf167
		Cars2	Xaf1
		Ankrd10	Zzef1
		Tubgcp3	Scarf1
		Cdc16	Slc43a2
		Upf3a	Inpp5k
		Agpat5	Abr
		Vps36	Rpl23a
		Slc20a2	Sdf2
		Vdac3	Aldoc
		Gpat4	Wsb1
		Gins4	Crlf3
		Lsm1	Unc45b
		Ash2l	Slfn5
		Eif4ebp1	Slfn8
		Mak16	Slfn2
		Casp3	Ccl4
		Trappc11	Dhrs11
		Rwdd4a	Usp32
		Ing2	Vmp1
		Spcs3	Cuedc1
		Tma16	Msi2
		Naf1	Trim25
		Psd3	Hlf
		Ints10	Stxbp4
		Pbx4	Tob1
		Ndufa13	Ppp1r9b
		Gatad2a	Gngt2
		Homer3	Hoxb5
		Upf1	Hoxb4
		Fkbp8	Hoxb2
		Isyna1	Tbkbp1
		Ssbp4	Rpl23
		Lsm4	Rpl19
		Ccdc124	Ormdl3
		Babam1	Thra
		Mrpl34	Eif1
		Dda1	Dhx58
		Pgls	Stat3
		Fcho1	Ezh1
		Rab8a	Ramp2
		Mcm5	Vat1
		Rbmxl1	Map3k14
		Abce1	Limd2
		Ndufb7	Cd79b
		Dnajb1	Ern1
		Gipc1	Pecam1
		Adgrl1	Ddx5
		Prkaca	Helz
		Gadd45gip1	Wipi1
		Rad23a	2610035D17Rik
		Calr	Rpl38
		Farsa	Cd300a
		Syce2	Hid1
		Rnaseh2a	Smim6
		Vps35	Unc13d
		Orc6	Wbp2
		Dnaja2	Trim47
		Heatr3	Trim65
		Mt1	Acox1
		Cpne2	Snhg20
		Fam192a	Gaa
		Ciapin1	0610009L18Rik
		Polr2c	Sirt7
		Cfap20	Net1
		Setd6	Klf6
		Cnot1	Lgals8
		Got2	Arid4b
		E2f4	Elmo1
		Acd	Zscan26
		Prmt7	Hist1h2bc
		Cirh1a	Hist1h1c
		Cog8	Fam65b
		Nip7	BC005537
		Cyb5b	Serpinb6b
		Psmd7	Serpinb6a
		Sf3b3	Gcnt2
		Ddx19a	Ninj1
		Cfdp1	Susd3
		Kars	Gadd45g
		Gcsh	Sptlc1
		Mphosph6	Arl10
		Hsdl1	Zcchc6
		Cotl1	Ctsl
		Gse1	Med10
		Gins2	Gm10263
		Emc8	Ell2
		Slc7a5	Glrx
		Zc3h18	Rfesd
		Cdt1	Mctp1
		Aprt	Arrdc3
		Ttc13	Gm17259
		2810004N23Rik	Xrcc4
		Gnpat	Rps23
		Coa6	Ssbp2
		Tomm20	Scamp1
		Itgb1	Nsa2
		Rpp14	Btf3
		Psmd6	Fcho2
		Top2b	Ccdc125
		Ecd	Pik3r1
		Chchd1	Ipo11
		Vcl	Plk2
		Adk	Map3k1
		Comtd1	Il6st
		Ppif	Emb
		Pde12	1110002L01Rik
		Tkt	Rhob
		Sfmbt1	Laptm4a
		Spcs1	Mycn
		Gnl3	Lpin1
		Smim4	Rock2
		Dph3	Pqlc3
		Oxnad1	Hpcal1
		Mapk8	Mboat2
		Glud1	Id2
		Ghitm	Rsad2
		Gnpnat1	Cmpk2
		Wdhd1	Rps7
		Socs4	Fam110c
		Tmem260	Hbp1
		Exoc5	Tspan13
		Osgep	Ifrd1
		Apex1	Dnajb9
		Rnase6	Cfl2
		Hnrnpc	Nfkbia
		Dad1	Rps29
		Psmb5	Klhdc1
		Psme2	Dhrs7
		Mdp1	Rhoj
		Nedd8	Atp6v1d
		Nop9	Srsf5
		Mphosph8	Acot2
		Pspc1	Acot1
		Cryl1	Npc2
		Cab39l	Fos
		Sacs	Otub2
		Kpna3	Serpina3g
		Pinx1	Meg3
		Msra	Ppp1r13b
		Dok2	Gpr132
		Sucla2	Sp4
		Gtf2f2	Selenop
		Dnajc15	Rpl37
		Wbp4	Ttc33
		Mzt1	Ptger4
		Uchl3	Nadk2
		Rnf219	4930556M19Rik.1
		Gm10076	Pdzd2
		Dnajc3	Fam134b
		Ipo5	Sdc2
		Dcun1d5	Cpq
		Tmem123	Laptm4b
		Mtmr2	Rpl30
		Cwc15	Pabpc1
		Ankrd49	Rrm2b
		Mre11a	Klf10
		Taf1d	Fzd6
		Smco4	Oxr1
		Pin1	Angpt1
		Eif3g	Eif3e
		Icam4	Eif3h
		Cdc37	Samd12
		Tmed1	Deptor
		Smarca4	Fbxo32
		Epor	Fam84b
		Prkcsh	Tmem71
		Rp9	St3gal1
		Thyn1	Ly6e
		St14	Ly6a
		Foxred1	Eef1d
		Chek1	Grina
		Hyou1	Rpl8
		Atp5l	Rbfox2
		Rexo2	Foxred2
		Sdhd	Rac2
		Timm8b	Cyth4
		Dlat	Mfng
		Ppp2r1b	Gga1
		Fdx1	Triobp
		Ddx10	Pick1
		Atm	Cbx6
		Npat	Apobec3
		Idh3a	Cbx7
		Wdr61	Rpl3
		Psma4	Tnrc6b
		Sin3a	Ndufa6
		Cox5a	Ttc38
		Csk	Arsa
		Ppib	Cpne8
		Fam96a	Vdr
		Rps27l	Tmbim6
		Lactb	Bcdin3d
		Tpm1	Cers5
		Anxa2	Mettl7a1
		Bnip2	Smagp
		Polr2m	Krt18
		Elovl5	Eif4b
		Mb21d1	Tns2
		Snx14	Csad
		Syncrip	Rarg
		1190002N15Rik	Pfdn5
		Atr	Prr13
		Atp1b3	Atf7
		Mrps22	Calcoco1
		Dbr1	Crebbp
		Srprb	Cdip1
		Trf	Socs1
		Topbp1	Snn
		Cdv3	Mkl2
		Mrpl3	Ifitm7
		Rpl29	Dgcr14
		Rrp9	Klhl24
		Manf	Igf2bp2
		Ifrd2	Eif4a2
		Gnai2	Rtp4
		Gmppb	Lpp
		Gpx1	Fam43a
		Prkar2a	Rpl35a
		Uqcrc1	Mylk
		Tma7	Sec22a
		Nme6	Parp14
		Cdc25a	Slc15a2
		Smarcc1	Golgb1
		Cmtm7	Hcls1
		Stt3b	Fstl1
		Rpsa	Arhgap31
		Deb1	B4galt4
		Higd1a	Zbtb20
		Exosc7	Atp6v1a
		Drg1	Cd200r1
		Eif4enif1	Cd200
		Pes1	Alcam
		Mtfp1	Nfkbiz
		Sf3a1	Rpl24
		Nf2	St3gal6
		Nefh	Cldnd1
		Ewsr1	Gbe1
		Emid1	Samsn1
		Pold2	Gm9843
		Ddx56	Jam2
		Ogdh	Il10rb
		Tbrg4	Ifnar1
		Sec61g	Ifngr2
		Pno1	Itsn1
		Etaa1	Cbr1
		Actr2	Pigp
		Mdh1	Ttc3
		0610010F05Rik	Dynlt1c
		Pus10	Agpat4
		Fancl	Spaca6
		Vrk2	Zfp945
		Ccdc88a	Hcfc1r1
		Rars	9530082P21Rik
		Nudcd2	Abca3
		Lsm11	Pkd1
		Med7	Dusp1
		Psme2b	Crebrf
		Canx	Phf1
		Hnrnpab	Gm26724
		Nhp2	Rps10
		Ppp2ca	Rpl10a
		Skp1a	E230001N04Rik
		Vdac1	Pim1
		Hspa4	Akap8l
		Uqcrq	Cyp4f16
		G3bp1	Cyp4f13
		Larp1	Rps28
		Mrpl55	B3galt4
		Cops3	Rps18
		Nt5m	H2-K1
		Med9	Ring1
		Rai1	H2-Aa
		Gid4	H2-Eb1
		Drg2	Stk19
		Shmt1	Neu1
		Map2k3	Lst1
		Pfas	Ltb
		Naa38	Atp6v1g2
		Trp53	H2-D1
		Eif4a1	H2-Q6
		Tnfsf13os	Ier3
		Tmem256	Flot1
		Acap1	Atat1
		Eif5a	Ppp1r10
		Phf23	H2-T23
		Arrb2	H2-T22
		Pfn1	Trim26
		Nup88	Ppp1r11
		C1qbp	Znrd1as
		Mybbp1a	Gabbr1
		Emc6	H2-M3
		Mettl16	9130008F23Rik
		Tsr1	Enpp5
		Prpf8	Gtpbp2
		Pitpna	Klc4
		Ywhae	Gltscr1l
		Rnmtl1	Ebi3
		Blmh	Ubxn6
		Dhrs13	Plin3
		2610507B11Rik	Rpl36
		Unc119	Vmac
		Poldip2	Dennd1c
		Tmem97	Ankrd12
		Fam58b	A930029G22Rik
		Ptrh2	Tgif1
		Trim37	Ypel5
		Dynll2	Ehd3
		Mrps23	Crim1
		Utp18	Fez2
		Nme1	Cox7a2l
		Luc7l3	Zfp36l2
		Lrrc59	Dync2li1
		Slc35b1	4833418N02Rik
		Phb	Lhcgr
		Snf8	Map3k8
		Atp5g1	Rab18
		Cbx1	Impact
		Kpnb1	Gm10036
		Psmb3	B4galt6
		Psmd3	Rnf125
		Cdc6	Map3k2
		Igfbp4	Epb41l4aos
		Smarce1	Egr1
		Nt5c3b	Ecscr
		Acly	Cxxc5
		Kat2a	Taf7
		Rab5c	Ccdc112
		Coa3	Tnfaip8
		Psme3	Zfp608
		Lsm12	Gm4951
		G6pc3	Iigp1
		Atxn7l3	Rps14
		Ubtf	Cd74
		Slc25a39	Afap1l1
		Itga2b	Adrb2
		Eftud2	Tcf4
		Dcakd	Elac1
		Nmt1	Rpl17
		Arf2	Smad7
		Ftsj3	Pqlc1
		Psmc5	Kmt5b
		Smarcd2	Ptprcap
		Icam2	Tbc1d10c
		Pitpnc1	Pold4
		Gm11713	Kdm2a
		Psmd12	Ctsf
		Slc16a6	4930481A15Rik
		Slc9a3r1	Ltbp3
		Nt5c	Malat1
		Sumo2	Neat1
		Nup85	Slc25a45
		Mrps7	Batf2
		Grb2	Map4k2
		Tsen54	Pygm
		Smim5	Prdx5
		Galk1	Dnajc4
		Mrpl38	Pla2g16
		Ten1	Stx5a
		Srsf2	Fth1
		Syngr2	AW112010
		Eif4a3	Ms4a6b
		Chmp6	Gda
		Ndufaf8	Mamdc2
		Actg1	Smarca2
		Nploc4	Plgrkt
		Mrpl12	Sgms1
		P4hb	Rpl9-ps6
		Alyref	Ifit1
		Aspscr1	Hhex
		Gps1	Myof
		Dus1l	Avpi1
		Fasn	Marveld1
		Ogfod3	Gm20467
		Foxk2	Nkx2-3
		Tbcd	Kazald1
		Idi1	Trim8
		Gtpbp4	Wbp1l
		Heatr1	Tcf7l2
		Psma2	Ablim1
		Mplkip	Slc18a2
		Trim27	Zfp950
		Tdp2	mt-Co1
		E2f3	mt-Co2
		Uqcrfs1	mt-Atp6
		Gmds	mt-Co3
		Serpinb1a	mt-Nd4
		Prpf4b	mt-Nd5
		Rreb1	mt-Cytb
		Ssr1
		Eef1e1
		Tmem14c
		Tmem170b
		Dtnbp1
		Nup153
		Fam120a
		Nol8
		Iars
		Secisbp2
		Syk
		Sfxn1
		4833439L19Rik
		Nop16
		Cltb
		Uimc1
		Prelid1
		Lman2
		Grk6
		Ddx41
		Hnrnpa0
		Ubqln1
		Hnrnpk
		Ctla2a
		Uqcrb
		Nsun2
		Ice1
		Ndufs6
		Mrpl36
		Brd9
		Polr3g
		Cox7c
		Tmem167
		Msh3
		F2r
		Iqgap2
		Gm10320
		Ptcd2
		Serf1
		Smn1
		Ak6
		Mrps36
		Srek1
		Trappc13
		Ppwd1
		Ndufaf2
		Ercc8
		Dhx29
		Paip1
		Zfp131
		Sf3b6
		Ubxn2a
		Ttc32
		E2f6
		Pdia6
		Itgb1bp1
		Ywhaq
		Cbll1
		Sypl
		Twistnb
		Bzw2
		Baz1a
		Psma6
		Brms1l
		Gemin2
		Pnn
		Fkbp3
		Fancm
		Rpl36al
		Mgat2
		Dnaaf2
		Arf6
		Vcpkmt
		Atp5s
		Psma3
		Timm9
		Mthfd1
		Fntb
		Eif2s1
		Actn1
		Erh
		Rbm25
		Coq6
		Fcf1
		Dlst
		0610007P14Rik
		Ahsa1
		Alkbh1
		Tdp1
		Smek1
		Gm20604
		Ubr7
		Glrx5
		Ccnk
		Yy1
		Hsp90aa1
		Cinp
		Rcor1
		Trmt61a
		Bag5
		Apopt1
		Klc1
		2010107E04Rik
		Inf2
		Akt1
		Nudt14
		Cdca7l
		Wdr70
		Dnajc21
		Brix1
		Tars
		Cox6c
		Ywhaz
		Zfp706
		Azin1
		Dcaf13
		Eny2
		Mrpl13
		9130401M01Rik
		Myc
		Fam49b
		Phf20l1
		Ndrg1
		Ago2
		Ptp4a3
		Pycrl
		Tsta3
		Ccdc166
		Scrib
		Puf60
		Bop1
		Slc52a2
		Cpsf1
		Myh9
		Eif3d
		Ift27
		Tst
		C1qtnf6
		Eif3l
		Polr2f
		Rps19bp1
		Adsl
		St13
		Rbx1
		Aco2
		Polr3h
		Pmm1
		Xrcc6
		Desi1
		Nhp2l1
		Cyb5r3
		Samm50
		Parvg
		Prr5
		Nup50
		Zbed4
		Sco2
		Pphln1
		Scaf11
		Slc38a1
		Rpap3
		Kansl2
		Fkbp11
		Rhebl1
		Mcrs1
		Atf1
		Bin2
		Cela1
		Galnt6
		Atg101
		Hnrnpa1
		Zfp385a
		Trap1
		Nubp1
		Litaf
		Rsl1d1
		Gspt1
		Ube2v2
		Mcm4
		Mzt2
		Dnm1l
		Sdf2l1
		Ydjc
		Ube2l3
		Smpd4
		Klhl22
		Dgcr6
		Prodh
		Ranbp1
		Mrpl40
		Parl
		Eif2b5
		Alg3
		Psmd2
		Eif4g1
		Polr2h
		Tmem41a
		Tra2b
		Dnajb11
		Lsg1
		0610012G03Rik
		Ncbp2
		Pak2
		Rnf168
		Gm15658
		Muc13
		Umps
		Kpna1
		Fam162a
		Ccdc58
		Ndufb4
		Lrrc58
		Cox17
		Naa50
		Zbtb11
		Tfg
		Tomm70a
		Cmss1
		Usp16
		Cct8
		1110004E09Rik
		Gart
		Atp5o
		Mrps6
		Smim11
		Chaf1b
		Dyrk1a
		Psmg1
		Hmgn1
		Arid1b
		Ezr
		Fgfr1op
		Mpc1
		Qk
		Slc22a3
		Wtap
		Phf10
		Thoc6
		Rnps1
		Pgp
		Traf7
		Rab26os
		Zfp598
		Gfer
		Rps2
		Snhg9
		Ndufb10
		Nubp2
		Mrps34
		Hn1l
		Telo2
		BC003965
		Metrn
		Rhot2
		Fam195a
		Pigq
		Nme4
		Gm8186
		Luc7l
		Ergic1
		Bnip1
		Cuta
		Bak1
		Uqcc2
		Nudt3
		Snrpc
		Srpk1
		Srsf3
		Ppil1
		BC004004
		Mdga1
		Wdr4
		Rrp1b
		Brd4
		Akap8
		Rasal3
		Hnrnpm
		Angptl4
		Wdr46
		Tap1
		Psmb8
		Tap2
		Nelfe
		Ddx39b
		Mdc1
		2310061I04Rik
		Mrps18b
		Abcf1
		Gm26917
		Tnfrsf21
		Cdc5l
		Slc35b2
		Hsp90ab1
		Slc29a1
		Mrps18a
		Dnph1
		Mrpl2
		Cnpy3
		2310039H08Rik
		Mrps10
		Bysl
		Nfya
		Rab5a
		Hdgfrp2
		Mydgf
		2410015M20Rik
		Ndufa11
		Gtf2f1
		Ndufv2
		Ddx11
		Myl12a
		Smchd1
		Wdr43
		Dpy30
		Birc6
		Srsf7
		Eml4
		Lrpprc
		Ttc7
		Msh6
		Foxn2
		Erdr1
		Usp14
		Zfp24
		Galnt1
		Polr2d
		Bin1
		Stard4
		Srp19
		Etf1
		Hspa9
		Pfdn1
		Slc35a4
		Wdr55
		Hars
		Lars
		Dcp2
		Ppic
		Isoc1
		Tcof1
		Ppargc1b
		Pcyox1l
		Txnl1
		Sec11c
		Lman1
		Impa2
		Psmg2
		Seh1l
		Rab27b
		Me2
		Haus1
		Atp5a1
		Rbfa
		Gm16286
		Txnl4a
		Cndp2
		Mrpl21
		Ndufs8
		Ndufv1
		Gstp1
		Rad9a
		Mrpl11
		Banf1
		Eif1ad
		Cfl1
		Sssca1
		Scyl1
		Pola2
		Sac3d1
		Ehd1
		Sf1
		Rasgrp2
		Ppp1r14b
		Fermt3
		Naa40
		Ttc9c
		Ubxn1
		Mta2
		Eef1g
		Ddb1
		Prpf19
		Ccdc86
		Mrpl16
		Zfp91
		Cep78
		Ostf1
		Carnmt1
		Dock8
		Pum3
		Rcl1
		Pten
		Pcgf5
		Ide
		Hells
		Pdlim1
		Aldh18a1
		Pgam1
		Exosc1
		Zdhhc16
		Hps1
		Got1
		Erlin1
		Ndufb8
		Fam178a
		Mrpl43
		Npm3
		Pprc1
		Nolc1
		Cuedc2
		Pcgf6
		Usmg5
		Pdcd11
		Slk
		Xpnpep1
		Acsl5
		Zdhhc6
		Casp7
		Fam204a
		Eif3a
		Prdx3
		mt-Nd1
		mt-Nd2
		mt-Nd3
