## Supplementary material for "CD38 promotes hematopoietic stem cell dormancy via c-Fos": Suppl. Table 3

### Sheet: Sheet1
Supp. Table 3. Pathway analysis for clusters of genes along pseudotime
Cluster	Term	Overlap	P-value	Adjusted P-value
2	Myc Targets V1	125/200	1.02161e-83	5.10804e-82
2	Oxidative Phosphorylation	82/200	1.45824e-36	3.6456e-35
2	Myc Targets V2	41/58	2.0174e-31	3.36234e-30
2	mTORC1 Signaling	67/200	4.43143e-24	5.53929e-23
2	E2F Targets	62/200	2.09421e-20	2.09421e-19
2	Unfolded Protein Response	40/113	7.26811e-16	6.05676e-15
2	Adipogenesis	49/200	4.36615e-12	3.11868e-11
2	DNA Repair	40/150	2.42377e-11	1.51486e-10
2	G2-M Checkpoint	47/200	5.63588e-11	3.13104e-10
2	Fatty Acid Metabolism	29/158	4.54186e-05	0.000216046
2	PI3K/AKT/mTOR Signaling	22/105	4.75301e-05	0.000216046
2	Glycolysis	34/200	5.43209e-05	0.000226337
2	UV Response Up	25/158	0.00145235	0.00534704
2	Androgen Response	18/100	0.00149717	0.00534704
2	Pperoxisome	15/104	0.0261632	0.0872106
2	Estrogen Response Late	25/200	0.0280641	0.0877002
3	TNF-alpha Signaling via NF-kB	54/200	1.11943e-20	5.48519e-19
3	Interferon Gamma Response	49/200	5.45295e-17	1.33597e-15
3	Interferon Alpha Response	33/97	1.97719e-16	3.22941e-15
3	IL-2/STAT5 Signaling	41/199	8.62413e-12	1.05646e-10
3	Hypoxia	40/200	4.07429e-11	3.9928e-10
3	p53 Pathway	35/200	2.55514e-08	2.0867e-07
3	IL-6/JAK/STAT3 Signaling	20/87	2.86757e-07	2.0073e-06
3	Inflammatory Response	29/200	1.86424e-05	9.85345e-05
3	heme Metabolism	29/200	1.86424e-05	9.85345e-05
3	TGF-beta Signaling	13/54	2.01091e-05	9.85345e-05
3	Apoptosis	24/161	6.07055e-05	0.000270415
3	Allograft Rejection	27/200	0.000124153	0.000506957
3	KRAS Signaling Up	26/200	0.000301591	0.00113677
3	Xenobiotic Metabolism	25/200	0.00070275	0.00245962
3	UV Response Up	21/158	0.000824965	0.00269489
3	Estrogen Response Early	23/200	0.00335358	0.0102703
3	Adipogenesis	22/200	0.00685313	0.0186557
3	Estrogen Response Late	22/200	0.00685313	0.0186557
3	Protein Secretion	35/400	0.0160066	0.0412802
3	Reactive Oxygen Species Pathway	18/080	0.0311191	0.0762418
3	Cholesterol Homeostasis	27/273	0.0398812	0.0930562
3	Notch Signaling	11/810	0.0461617	0.0995243
3	Androgen Response	11/100	0.0467155	0.0995243
1	E2F Targets	89/200	5.73611e-72	2.75333e-70
1	G2-M Checkpoint	72/200	2.29581e-50	5.50995e-49
1	Mitotic Spindle	45/199	2.78451e-22	4.45522e-21
1	Myc Targets V1	40/200	6.43672e-18	7.72407e-17
1	DNA Repair	33/150	2.66894e-16	2.56218e-15
1	mTORC1 Signaling	25/200	2.38214e-07	1.90571e-06
1	Oxidative Phosphorylation	20/200	9.93399e-05	0.000681188
1	PI3K/AKT/mTOR Signaling	12/105	0.000731753	0.00439052
1	Unfolded Protein Response	11/113	0.00430633	0.0229671
1	Reactive Oxygen Species Pathway	18/050	0.0110456	0.053019
