## Supplementary material for "CD38 promotes hematopoietic stem cell dormancy via c-Fos": Suppl. Table 4

### Sheet: Cd38_neg_vs_pos_deeper_sig_exp_
Supp. Table 4. Differently expressed genes in CD38+ vs. CD38- LT-HSCs
genes	baseMean	log2FoldChange	pvalue	symbol
ENSMUSG00000107879	2.65374	-4.80273	0.0454223	9330102E08Rik
ENSMUSG00000067149	4471.56	-4.64413	0.00340033	Jchain
ENSMUSG00000073077	9.01205	-4.23576	0.00939541	Gm7173
ENSMUSG00000073680	6.4485	-3.38614	0.035541	Tmem88b
ENSMUSG00000038128	5.98323	-3.33972	0.0304459	Camk4
ENSMUSG00000020121	5.83999	-3.24183	0.0382896	Srgap1
ENSMUSG00000026971	10.2974	-2.75234	0.016106	Itgb6
ENSMUSG00000046269	8.14428	-2.64562	0.0441239	Usp27x
ENSMUSG00000049036	13.957	-2.55656	0.0155267	Tmem121
ENSMUSG00000087165	9.35873	-2.38192	0.0490621	2010001A14Rik
ENSMUSG00000028005	12.3732	-2.25845	0.0257439	Gucy1b3
ENSMUSG00000022025	15.1816	-2.22122	0.0246037	Cnmd
ENSMUSG00000024427	17.8549	-2.15443	0.0140245	Spry4
ENSMUSG00000038208	24.462	-2.01072	0.00669862	Pgap3
ENSMUSG00000024968	15.9438	-1.93632	0.0324758	Rcor2
ENSMUSG00000069763	30.9919	-1.87187	0.00323566	Tmem100
ENSMUSG00000001870	23.2956	-1.80347	0.0340708	Ltbp1
ENSMUSG00000049871	25.6918	-1.75498	0.0292602	Nlrc3
ENSMUSG00000064125	20.9076	-1.74697	0.0229828	Prr36
ENSMUSG00000031290	30.0941	-1.71312	0.0178551	Lrch2
ENSMUSG00000021198	24.4317	-1.64042	0.0240293	Unc79
ENSMUSG00000028033	38.7242	-1.6073	0.00554457	Kcnq5
ENSMUSG00000031139	31.3956	-1.60477	0.0122321	Mcf2
ENSMUSG00000068959	34.3622	-1.50298	0.0151119	Zfp619
ENSMUSG00000021211	27.8274	-1.4934	0.024368	Akr1c12
ENSMUSG00000004263	47.8715	-1.48971	0.0253021	Atn1
ENSMUSG00000020827	32.5962	-1.48058	0.0358947	Mink1
ENSMUSG00000079853	27.03	-1.44004	0.0351981	Klra1
ENSMUSG00000028167	152.961	-1.41279	2.7544e-05	Bdh2
ENSMUSG00000108348	27.6426	-1.39326	0.0319559	Gm42372
ENSMUSG00000046550	23.7457	-1.38328	0.0490297	Spin2c
ENSMUSG00000042156	39.7377	-1.37706	0.016146	Dzip1
ENSMUSG00000040415	56.5236	-1.35691	0.0339121	Dtx3
ENSMUSG00000067206	43.96	-1.33252	0.0135875	Lrrc66
ENSMUSG00000071064	43.128	-1.31537	0.0236511	Zfp827
ENSMUSG00000090100	55.2456	-1.26867	0.0237039	Ttbk2
ENSMUSG00000050199	48.215	-1.26344	0.0223306	Lgr4
ENSMUSG00000054932	101.016	-1.2496	0.00315894	Afp
ENSMUSG00000044055	78.5434	-1.2456	0.00410875	Otos
ENSMUSG00000074500	56.8386	-1.21877	0.0116939	Zfp558
ENSMUSG00000044807	66.6563	-1.18383	0.0440996	Zfp354c
ENSMUSG00000022032	44.128	-1.17893	0.0443012	Scara5
ENSMUSG00000030203	123.753	-1.17373	0.00506285	Dusp16
ENSMUSG00000044258	1388.38	-1.15142	5.03455e-06	Ctla2a
ENSMUSG00000030470	76.8439	-1.14825	0.0247676	Csrp3
ENSMUSG00000050921	122.957	-1.14727	0.00274729	P2ry10
ENSMUSG00000106847	144.259	-1.14239	0.0150661	Peg13
ENSMUSG00000041696	51.0921	-1.10998	0.0303403	Rasl12
ENSMUSG00000024109	530.301	-1.0978	0.000197256	Nrxn1
ENSMUSG00000017950	76.9715	-1.09339	0.0136647	Hnf4a
ENSMUSG00000034903	100.651	-1.08775	0.00842681	Cobll1
ENSMUSG00000085125	76.6785	-1.07821	0.0117274	Gm16070
ENSMUSG00000032278	213.295	-1.07442	0.000221888	Paqr5
ENSMUSG00000080727	346.179	-1.06944	0.00440506	C920021L13Rik
ENSMUSG00000027559	119.489	-1.04989	0.0107832	Car3
ENSMUSG00000040010	63.5547	-1.04984	0.0363529	Slc7a5
ENSMUSG00000052730	43.5172	-1.04687	0.0466509	Gm5111
ENSMUSG00000036769	125.87	-1.04474	0.0312188	Wdr44
ENSMUSG00000048264	50.8128	-1.02446	0.0483362	Dip2c
ENSMUSG00000092250	161.393	-1.01713	0.00231817	Gm20467
ENSMUSG00000024924	150.219	-1.0135	0.00203706	Vldlr
ENSMUSG00000082101	127.282	-1.01121	0.00827282	Slfn14
ENSMUSG00000091764	48.5756	-1.00462	0.0452292	Zfp964
ENSMUSG00000015474	76.7737	-0.999977	0.0333811	Ppt2
ENSMUSG00000024600	117.515	-0.993034	0.0195598	Slc27a6
ENSMUSG00000005718	114.573	-0.991884	0.0285426	Tfap4
ENSMUSG00000037940	78.4242	-0.985375	0.0271116	Inpp4b
ENSMUSG00000036529	75.0124	-0.974289	0.0477054	Sbf1
ENSMUSG00000049600	80.4438	-0.970605	0.0361623	Zbtb45
ENSMUSG00000021719	59.252	-0.967469	0.0494526	Rgs7bp
ENSMUSG00000048047	98.0875	-0.958484	0.0357929	Zbtb33
ENSMUSG00000074480	92.2145	-0.956732	0.0214901	Mex3a
ENSMUSG00000075592	92.5173	-0.955976	0.0252976	Nynrin
ENSMUSG00000026358	874.628	-0.950592	0.00042684	Rgs1
ENSMUSG00000040511	59.9133	-0.949189	0.0381623	Pvr
ENSMUSG00000021880	411.983	-0.948557	0.00168739	Rnase6
ENSMUSG00000061544	128.506	-0.946439	0.0194285	Zfp229
ENSMUSG00000038214	64.5281	-0.917294	0.0477877	Bend3
ENSMUSG00000032252	315.341	-0.913128	0.00385235	Glce
ENSMUSG00000010760	113.184	-0.890814	0.0131079	Phlda2
ENSMUSG00000071176	75.0198	-0.89055	0.0464741	Arhgef10
ENSMUSG00000064368	9703.61	-0.889646	0.000798034	ND6
ENSMUSG00000030216	559.81	-0.883692	0.00801418	Wbp11
ENSMUSG00000061458	154.017	-0.882167	0.0240541	Nol10
ENSMUSG00000051910	308.719	-0.876614	0.000932284	Sox6
ENSMUSG00000070939	91.7643	-0.873798	0.0408468	Tgfbrap1
ENSMUSG00000014932	114.434	-0.868477	0.0347489	Yes1
ENSMUSG00000028337	289.565	-0.863874	0.0305149	Coro2a
ENSMUSG00000106365	79.5214	-0.854022	0.0458547	Gm43568
ENSMUSG00000061859	172.241	-0.843998	0.0073203	Patj
ENSMUSG00000053604	342.068	-0.836803	0.0234129	Rpia
ENSMUSG00000032348	173.812	-0.83415	0.0111369	Gsta4
ENSMUSG00000030522	169.064	-0.832832	0.0106012	Mtmr10
ENSMUSG00000023982	135.882	-0.820855	0.0264949	Guca1a
ENSMUSG00000033792	143.457	-0.818449	0.0231144	Atp7a
ENSMUSG00000090641	166.863	-0.818233	0.0297725	Zfp712
ENSMUSG00000034634	237.359	-0.814687	0.0278082	Ly6d
ENSMUSG00000034751	107.145	-0.808927	0.0387479	Mast4
ENSMUSG00000063535	207.418	-0.808639	0.0139117	Zfp773
ENSMUSG00000027340	179.533	-0.807509	0.0240479	Slc23a2
ENSMUSG00000033470	111.58	-0.803521	0.0384489	Cysltr2
ENSMUSG00000070868	180.422	-0.802178	0.0149185	Skint3
ENSMUSG00000064363	48821.5	-0.801907	0.00387056	ND4
ENSMUSG00000034820	283.974	-0.798292	0.017283	Cpsf7
ENSMUSG00000086629	149.914	-0.798063	0.021224	2810403D21Rik
ENSMUSG00000003949	1277.23	-0.791259	0.00443916	Hlf
ENSMUSG00000043953	322.511	-0.785058	0.00218631	Ccrl2
ENSMUSG00000027351	337.739	-0.782918	0.004796	Spred1
ENSMUSG00000091264	226.651	-0.78219	0.00937794	Smim13
ENSMUSG00000056758	105.412	-0.775604	0.0445619	Hmga2
ENSMUSG00000031627	355.984	-0.774474	0.0322505	Irf2
ENSMUSG00000032372	210.764	-0.774023	0.00799545	Plscr2
ENSMUSG00000064341	94477.6	-0.76598	0.00566797	ND1
ENSMUSG00000075010	1331.94	-0.756045	0.0100816	AW112010
ENSMUSG00000092341	14406.6	-0.749567	0.000359114	Malat1
ENSMUSG00000028644	849.581	-0.749086	0.000808101	Ermap
ENSMUSG00000026782	307.483	-0.746948	0.0173216	Abi2
ENSMUSG00000075420	188.163	-0.746799	0.0168063	Smim6
ENSMUSG00000021645	245.057	-0.745901	0.0390444	Smn1
ENSMUSG00000067928	387.364	-0.745702	0.0383223	Zfp760
ENSMUSG00000030219	192.118	-0.742816	0.0209013	Erp27
ENSMUSG00000033009	135.861	-0.742536	0.0311633	Ogfod1
ENSMUSG00000041954	304.6	-0.740897	0.0134456	Tnfrsf18
ENSMUSG00000109771	147.657	-0.740856	0.0382218	Gm35315
ENSMUSG00000035798	281.651	-0.740632	0.0470735	Zdhhc17
ENSMUSG00000072568	300.549	-0.739668	0.0326198	Fam84b
ENSMUSG00000033392	135.654	-0.738429	0.0320128	Clasp2
ENSMUSG00000004655	748.853	-0.736119	0.00902065	Aqp1
ENSMUSG00000024604	487.355	-0.733207	0.0229295	Rbm22
ENSMUSG00000022657	153.216	-0.731579	0.0300669	Cd96
ENSMUSG00000068735	481.477	-0.730478	0.0166645	Trp53i11
ENSMUSG00000012640	557.146	-0.729063	0.0223639	Zfp715
ENSMUSG00000003421	714.457	-0.726957	0.0215972	Nosip
ENSMUSG00000022686	501.468	-0.72548	0.0318554	B3gnt5
ENSMUSG00000025986	348.362	-0.725078	0.0160715	Slc39a10
ENSMUSG00000033373	292.914	-0.725073	0.0120016	Fntb
ENSMUSG00000021189	368.225	-0.723355	0.0237819	Atxn3
ENSMUSG00000022309	5923.22	-0.721992	0.00694757	Angpt1
ENSMUSG00000050957	196.858	-0.721257	0.0170867	Insl6
ENSMUSG00000053168	153.83	-0.720746	0.0414866	9030619P08Rik
ENSMUSG00000040483	368.827	-0.718416	0.0116198	Xaf1
ENSMUSG00000090035	353.719	-0.716838	0.0178369	Galnt4
ENSMUSG00000031239	1026.71	-0.707148	0.00647026	Itm2a
ENSMUSG00000019894	494.482	-0.704174	0.0120928	Slc6a15
ENSMUSG00000034758	269.684	-0.703702	0.0132614	Tle6
ENSMUSG00000021213	667.595	-0.70301	0.0221995	Akr1c13
ENSMUSG00000021668	223.274	-0.702731	0.0247319	Polk
ENSMUSG00000040029	336.137	-0.701622	0.00965937	Ipo8
ENSMUSG00000041571	2410.51	-0.698219	0.00500794	Selenow
ENSMUSG00000069769	581.561	-0.69521	0.0246133	Msi2
ENSMUSG00000034449	259.704	-0.693803	0.0316707	Dhrs11
ENSMUSG00000053332	11839.3	-0.691555	0.00398356	Gas5
ENSMUSG00000011008	331.541	-0.687415	0.0221751	Mcoln2
ENSMUSG00000008604	315.112	-0.687189	0.0315096	Ubqln4
ENSMUSG00000047735	589.92	-0.685107	0.0233583	Samd9l
ENSMUSG00000101609	527.188	-0.683613	0.00820505	Kcnq1ot1
ENSMUSG00000031986	403.427	-0.682302	0.0238445	Sprtn
ENSMUSG00000038564	189.032	-0.680798	0.0379192	Ift172
ENSMUSG00000020589	471.016	-0.676767	0.0338753	Fam49a
ENSMUSG00000030336	867.831	-0.670831	0.00237275	Cd27
ENSMUSG00000070923	2390.56	-0.667855	0.0179046	Klhl9
ENSMUSG00000050075	1880.09	-0.666014	0.00222512	Gpr171
ENSMUSG00000023048	4075.07	-0.663961	0.0125122	Prr13
ENSMUSG00000078922	511.354	-0.663739	0.00939165	Tgtp1
ENSMUSG00000015165	167.501	-0.663575	0.0381857	Hnrnpl
ENSMUSG00000022797	1652.16	-0.662207	0.00237094	Tfrc
ENSMUSG00000007836	259.128	-0.660965	0.030462	Hnrnpa0
ENSMUSG00000079339	145.612	-0.660396	0.0492009	Ifit1bl1
ENSMUSG00000028960	647.241	-0.6562	0.0109482	Ube4b
ENSMUSG00000064367	42795.1	-0.655752	0.0113311	ND5
ENSMUSG00000063801	675.039	-0.654453	0.0219037	Ap3s2
ENSMUSG00000025626	1545.26	-0.654328	0.0196567	Phf6
ENSMUSG00000007613	296.981	-0.653486	0.0361728	Tgfbr1
ENSMUSG00000074874	257.313	-0.652122	0.0208697	Ctla2b
ENSMUSG00000024985	842.092	-0.649819	0.0105358	Tcf7l2
ENSMUSG00000025203	1488.74	-0.647444	0.0289544	Scd2
ENSMUSG00000016477	240.538	-0.646849	0.0194478	E2f3
ENSMUSG00000045996	309.419	-0.646445	0.0483778	Polr2k
ENSMUSG00000026103	576.53	-0.64594	0.0114497	Gls
ENSMUSG00000048833	637.579	-0.645024	0.044012	Slc39a9
ENSMUSG00000051998	196.644	-0.644894	0.0319179	Lax1
ENSMUSG00000036943	1787.83	-0.643492	0.0317948	Rab8b
ENSMUSG00000036381	323.33	-0.638438	0.0399096	P2ry14
ENSMUSG00000027080	572.585	-0.638164	0.0219072	Med19
ENSMUSG00000024030	361.102	-0.636409	0.0123121	Abcg1
ENSMUSG00000030117	230.286	-0.63466	0.0299285	Gdf3
ENSMUSG00000050732	847.004	-0.632745	0.00773956	Vamp8
ENSMUSG00000076431	416.643	-0.631535	0.0136372	Sox4
ENSMUSG00000039046	231.48	-0.630309	0.0428965	Usp6nl
ENSMUSG00000025997	232.684	-0.630162	0.0390036	Ikzf2
ENSMUSG00000020160	3398.57	-0.628721	0.008109	Meis1
ENSMUSG00000046916	1702.84	-0.627829	0.00759656	Myct1
ENSMUSG00000026471	446.371	-0.626336	0.0133971	Mr1
ENSMUSG00000054693	2867.22	-0.626004	0.0271335	Adam10
ENSMUSG00000062014	2551.12	-0.622436	0.0191163	Gmfb
ENSMUSG00000028525	560.399	-0.622388	0.0255115	Pde4b
ENSMUSG00000036225	342.212	-0.62083	0.0400728	Kctd1
ENSMUSG00000000568	1096.03	-0.619189	0.0248195	Hnrnpd
ENSMUSG00000050697	717.582	-0.607586	0.0197914	Prkaa1
ENSMUSG00000030199	1575.18	-0.606405	0.0126115	Etv6
ENSMUSG00000063882	3837.07	-0.60259	0.018708	Uqcrh
ENSMUSG00000034160	889.17	-0.602347	0.0451687	Ogt
ENSMUSG00000060591	3519.11	-0.600525	0.0302565	Ifitm2
ENSMUSG00000030846	277.139	-0.600226	0.0298789	Tial1
ENSMUSG00000047342	178.856	-0.600095	0.0465874	Zfp286
ENSMUSG00000026955	296.172	0.604085	0.0472353	Sapcd2
ENSMUSG00000053931	777.123	0.605713	0.0105561	Cnn3
ENSMUSG00000026177	276.609	0.606996	0.0256529	Slc11a1
ENSMUSG00000061028	239.043	0.609045	0.0486675	Clasrp
ENSMUSG00000022026	1298.68	0.612772	0.0115293	Olfm4
ENSMUSG00000027715	7348.96	0.61364	0.0244473	Ccna2
ENSMUSG00000002297	447.447	0.617284	0.0290704	Dbf4
ENSMUSG00000028896	1552.68	0.617901	0.01601	Rcc1
ENSMUSG00000075502	405.838	0.619024	0.0187255	Kbtbd6
ENSMUSG00000024660	1739.19	0.619159	0.0243948	Incenp
ENSMUSG00000021185	326.153	0.620887	0.0150579	Dglucy
ENSMUSG00000022836	327.467	0.6221	0.0214309	Mylk
ENSMUSG00000053158	1804.43	0.622156	0.0110064	Fes
ENSMUSG00000038515	597.565	0.625222	0.0303306	Grtp1
ENSMUSG00000024899	366.76	0.626201	0.0259132	Papss2
ENSMUSG00000031799	1303.05	0.629285	0.00213647	Tpm4
ENSMUSG00000015363	1022.6	0.637212	0.0103582	Trabd
ENSMUSG00000036469	270.851	0.641499	0.0154998	March1
ENSMUSG00000015568	376.897	0.643385	0.024757	Lpl
ENSMUSG00000004846	1526.4	0.648734	0.00863077	Plod3
ENSMUSG00000025236	11583.1	0.649254	0.00784937	Adpgk
ENSMUSG00000049562	334.765	0.651697	0.0197782	Ap5b1
ENSMUSG00000020375	231.985	0.652813	0.0305165	Rufy1
ENSMUSG00000056025	442.206	0.654689	0.0145011	Clca3a1
ENSMUSG00000046768	229.693	0.660802	0.0382791	Rhoj
ENSMUSG00000048534	266.752	0.664904	0.0205421	Jaml
ENSMUSG00000056413	160.549	0.672099	0.0389433	Adap1
ENSMUSG00000015950	6817.66	0.674634	0.00443904	Ncf1
ENSMUSG00000031825	615.435	0.674716	0.00362822	Crispld2
ENSMUSG00000024621	1324.82	0.677275	0.00383546	Csf1r
ENSMUSG00000000204	166.241	0.685101	0.0275328	Slfn4
ENSMUSG00000022512	713.179	0.691381	0.00401958	Cldn1
ENSMUSG00000021697	575.841	0.697809	0.0108924	Depdc1b
ENSMUSG00000023092	548.25	0.698173	0.0132374	Fhl1
ENSMUSG00000039232	1205.6	0.700814	0.00234473	Stx11
ENSMUSG00000017737	5904.05	0.706871	0.000125424	Mmp9
ENSMUSG00000023913	822.991	0.709708	0.00264457	Pla2g7
ENSMUSG00000069272	210.973	0.710229	0.0205629	Hist1h2ae
ENSMUSG00000001270	187.686	0.711338	0.0308335	Ckb
ENSMUSG00000062825	3893.96	0.714303	0.00538379	Actg1
ENSMUSG00000030747	1505.83	0.715182	0.00362015	Dgat2
ENSMUSG00000023224	128.914	0.727357	0.0426159	Serping1
ENSMUSG00000024989	544.918	0.72804	0.0130635	Cep55
ENSMUSG00000037759	172.254	0.729887	0.0160493	Ptger2
ENSMUSG00000030724	212.62	0.730415	0.0134447	Cd19
ENSMUSG00000015854	404.526	0.737283	0.00454141	Cd5l
ENSMUSG00000038685	272.269	0.737601	0.0109617	Rtel1
ENSMUSG00000031367	1683.96	0.741556	0.00317197	Ap1s2
ENSMUSG00000025810	240.193	0.74563	0.0109959	Nrp1
ENSMUSG00000020334	180.003	0.750134	0.0290743	Slc22a4
ENSMUSG00000032531	130.322	0.751043	0.0321925	Amotl2
ENSMUSG00000031827	754.46	0.751533	0.0162689	Cotl1
ENSMUSG00000029084	643.611	0.759076	0.00215984	Cd38
ENSMUSG00000020901	256.843	0.767055	0.0136487	Pik3r5
ENSMUSG00000030427	96.6998	0.767106	0.0398782	Lilra6
ENSMUSG00000056749	334.534	0.776898	0.034959	Nfil3
ENSMUSG00000015314	178.458	0.778085	0.0156288	Slamf6
ENSMUSG00000017765	134.118	0.781622	0.0366669	Slc12a4
ENSMUSG00000090307	89.6004	0.783894	0.0487759	1700071M16Rik
ENSMUSG00000030365	109.078	0.790419	0.0345079	Clec2i
ENSMUSG00000038463	1297.64	0.796803	0.00344422	Olfml2b
ENSMUSG00000021182	96.9653	0.797348	0.0470614	Ccdc88c
ENSMUSG00000022534	314.313	0.798967	0.00376582	Mefv
ENSMUSG00000033703	107.125	0.810217	0.0272462	Fuk
ENSMUSG00000032417	90.5587	0.811211	0.0430743	Rwdd2a
ENSMUSG00000042417	92.662	0.82845	0.0427346	Ccno
ENSMUSG00000029314	151.958	0.835434	0.0190216	Gpat3
ENSMUSG00000027994	87.4726	0.836338	0.0391811	Mcub
ENSMUSG00000024521	233.196	0.866216	0.00232523	Pmaip1
ENSMUSG00000041515	2366.12	0.871459	0.000228478	Irf8
ENSMUSG00000032648	216.371	0.874529	0.00337521	Pygm
ENSMUSG00000025921	210.499	0.890324	0.00362786	Rdh10
ENSMUSG00000028150	173.863	0.894744	0.00636513	Rorc
ENSMUSG00000060512	141.577	0.900768	0.0103014	0610040J01Rik
ENSMUSG00000014361	108.536	0.907461	0.0243225	Mertk
ENSMUSG00000026193	175.198	0.913048	0.00310014	Fn1
ENSMUSG00000074417	162.576	0.926999	0.00568882	Pira11
ENSMUSG00000028134	163.582	0.93034	0.00707628	Ptbp2
ENSMUSG00000020091	85.0352	0.935611	0.0424677	Eif4ebp2
ENSMUSG00000035459	57.436	0.937002	0.045205	Stab2
ENSMUSG00000046470	148.741	0.94302	0.0123688	Sox18
ENSMUSG00000070369	140.997	0.946026	0.0192001	Itgad
ENSMUSG00000049001	91.4892	0.953216	0.0202886	Ndnf
ENSMUSG00000074361	73.4455	0.969369	0.0331442	C5ar2
ENSMUSG00000009628	69.0051	0.973324	0.0262604	Tex15
ENSMUSG00000067235	176.507	0.983086	0.00199844	H2-Q10
ENSMUSG00000053062	269.196	0.990658	0.000452907	Jam2
ENSMUSG00000026580	179.59	0.994549	0.00255419	Selp
ENSMUSG00000052336	112.05	0.994983	0.0192011	Cx3cr1
ENSMUSG00000089942	58.4646	1.00292	0.0332293	Pira2
ENSMUSG00000027800	109.056	1.00885	0.0106131	Tm4sf1
ENSMUSG00000039706	52.7993	1.00982	0.0427386	Ldb2
ENSMUSG00000022515	168.244	1.01731	0.00368922	Anks3
ENSMUSG00000004952	210.764	1.02307	0.00173729	Rasa4
ENSMUSG00000046314	130.679	1.04142	0.00362244	Stxbp6
ENSMUSG00000057058	43.9596	1.04182	0.0491485	Skap1
ENSMUSG00000045667	71.1433	1.05511	0.0215949	Smtnl2
ENSMUSG00000018920	59.8164	1.05809	0.0282508	Cxcl16
ENSMUSG00000028019	233.255	1.06985	0.000583469	Pdgfc
ENSMUSG00000045658	157.23	1.07081	0.00594215	Pid1
ENSMUSG00000032089	225.783	1.09649	0.000301798	Il10ra
ENSMUSG00000044338	45.6001	1.1024	0.0400373	Aplnr
ENSMUSG00000028713	51.8724	1.11542	0.0311047	Cyp4b1
ENSMUSG00000040229	82.2932	1.12106	0.00895488	Gpr34
ENSMUSG00000085148	69.4975	1.13016	0.00907998	Mir22hg
ENSMUSG00000025089	79.9451	1.14283	0.00861455	Gfra1
ENSMUSG00000003617	60.1647	1.14338	0.0183039	Cp
ENSMUSG00000001930	540.512	1.14783	1.23996e-05	Vwf
ENSMUSG00000074622	150.923	1.15322	0.00998133	Mafb
ENSMUSG00000030109	70.7647	1.15381	0.0165151	Slc6a12
ENSMUSG00000044317	67.4593	1.15457	0.0181865	Gpr4
ENSMUSG00000021701	500.085	1.18557	1.02182e-06	Plk2
ENSMUSG00000074385	54.6241	1.19797	0.0179958	Gm10684
ENSMUSG00000026335	54.0865	1.21474	0.011774	Pam
ENSMUSG00000020333	51.4221	1.2324	0.0348451	Acsl6
ENSMUSG00000032503	38.3112	1.24575	0.0294331	Arpp21
ENSMUSG00000060798	40.3423	1.26233	0.0375587	Intu
ENSMUSG00000028024	34.5724	1.28053	0.0441618	Enpep
ENSMUSG00000021250	810.091	1.28466	1.76111e-09	Fos
ENSMUSG00000045502	84.5495	1.31537	0.00387864	Hcar2
ENSMUSG00000022324	68.2111	1.31875	0.00553484	Matn2
ENSMUSG00000048332	34.5335	1.32774	0.0350691	Lhfp
ENSMUSG00000038587	55.6745	1.34468	0.0188293	Akap12
ENSMUSG00000030424	43.1857	1.346	0.0269739	Zfp939
ENSMUSG00000031870	57.143	1.35674	0.00742679	Pgr
ENSMUSG00000015437	43.869	1.40351	0.0499335	Gzmb
ENSMUSG00000041378	147.141	1.43241	0.000107932	Cldn5
ENSMUSG00000020491	77.773	1.44487	0.00463934	2810021J22Rik
ENSMUSG00000100017	33.0985	1.44715	0.0371268	2410022M11Rik
ENSMUSG00000029648	26.5055	1.48036	0.0446965	Flt1
ENSMUSG00000026628	31.0274	1.49112	0.0242187	Atf3
ENSMUSG00000019935	22.9557	1.49266	0.0452699	Slc17a8
ENSMUSG00000006345	21.5631	1.52838	0.0427791	Ggt1
ENSMUSG00000032340	195.418	1.57941	0.000235201	Neo1
ENSMUSG00000022037	613.277	1.58349	1.20196e-11	Clu
ENSMUSG00000051379	32.0182	1.5909	0.0115541	Flrt3
ENSMUSG00000018217	28.142	1.59681	0.0254327	Pmp22
ENSMUSG00000029096	17.863	1.62772	0.0458671	Htra3
ENSMUSG00000021186	52.3378	1.62908	0.0108839	Fbln5
ENSMUSG00000001435	45.9606	1.63585	0.0347221	Col18a1
ENSMUSG00000030048	31.8506	1.64553	0.0085806	Gkn3
ENSMUSG00000032744	21.26	1.66829	0.0284192	Heyl
ENSMUSG00000027322	17.9356	1.69061	0.0496168	Siglec1
ENSMUSG00000028128	21.1516	1.71253	0.0249008	F3
ENSMUSG00000041577	21.3425	1.76663	0.0403855	Prelp
ENSMUSG00000000031	19.7496	1.77545	0.0271721	H19
ENSMUSG00000053137	15.3625	1.80002	0.0482108	Mapk11
ENSMUSG00000018593	120.505	1.84015	2.67183e-06	Sparc
ENSMUSG00000015966	28.6017	1.90196	0.0123661	Il17rb
ENSMUSG00000027314	19.4736	1.90861	0.0230077	Dll4
ENSMUSG00000055069	31.2023	1.96769	0.0138845	Rab39
ENSMUSG00000030218	49.7925	2.04598	0.000146178	Mgp
ENSMUSG00000044827	38.3719	2.05782	0.000495028	Tlr1
ENSMUSG00000038173	17.8176	2.08294	0.02879	Enpp6
ENSMUSG00000019929	10.9853	2.10273	0.0434627	Dcn
ENSMUSG00000020241	12.6857	2.13012	0.0312609	Col6a2
ENSMUSG00000021187	26.7735	2.17143	0.0166383	Tc2n
ENSMUSG00000016995	20.5416	2.1816	0.00748268	Matn4
ENSMUSG00000032118	33.2494	2.20258	0.00240023	Fez1
ENSMUSG00000001240	47.2367	2.20748	3.36461e-05	Ramp2
ENSMUSG00000070323	12.9845	2.26642	0.0323385	Mmp27
ENSMUSG00000039405	15.1899	2.30956	0.022366	Prss23
ENSMUSG00000022894	17.2209	2.33963	0.00794381	Adamts5
ENSMUSG00000074457	17.5436	2.4081	0.00807976	S100a16
ENSMUSG00000058396	14.6394	2.40883	0.0112573	Gpr182
ENSMUSG00000027210	24.6693	2.45242	0.00518424	Meis2
ENSMUSG00000036103	13.8472	2.53518	0.0090844	Colec12
ENSMUSG00000056492	16.319	2.58827	0.00734807	Adgrf5
ENSMUSG00000021390	14.2666	2.65533	0.00954999	Ogn
ENSMUSG00000029403	7.68607	2.65567	0.0450733	Cdkl2
ENSMUSG00000052852	12.2018	2.67385	0.0166696	Reep1
ENSMUSG00000074934	8.04281	2.68588	0.0458998	Grem1
ENSMUSG00000044528	8.25976	2.76859	0.0303667	Tram1l1
ENSMUSG00000019647	10.6643	2.78294	0.0191145	Sema6a
ENSMUSG00000032899	19.8422	2.88344	0.0038124	Styk1
ENSMUSG00000057315	34.7219	2.88773	0.000262331	Arhgap24
ENSMUSG00000021765	6.60079	2.92956	0.0413889	Fst
ENSMUSG00000024087	21.0045	2.94845	0.00307056	Cyp1b1
ENSMUSG00000034648	21.5568	2.97105	0.000998925	Lrrn1
ENSMUSG00000040181	7.29268	2.97638	0.043062	Fmo1
ENSMUSG00000030770	7.5488	3.03043	0.0347597	Parva
ENSMUSG00000042784	20.8112	3.10584	0.000971032	Muc1
ENSMUSG00000017607	11.2895	3.14819	0.0116546	Tns4
ENSMUSG00000051043	31.3501	3.15521	0.000123188	Gprc5c
ENSMUSG00000040265	8.38514	3.23296	0.0169793	Dnm3
ENSMUSG00000031517	40.6358	3.27033	7.4624e-07	Gpm6a
ENSMUSG00000030249	9.61449	3.28149	0.0134181	Abcc9
ENSMUSG00000020218	13.3102	3.31113	0.00908333	Wif1
ENSMUSG00000022676	12.8523	3.37865	0.00728041	Snai2
ENSMUSG00000010660	4.89367	3.38324	0.0454731	Plcd1
ENSMUSG00000022875	9.9772	3.40207	0.0136998	Kng1
ENSMUSG00000006205	12.5893	3.44403	0.0066346	Htra1
ENSMUSG00000007908	7.48381	3.51143	0.0303758	Hmgcll1
ENSMUSG00000030638	6.26673	3.51262	0.030734	Sh3gl3
ENSMUSG00000045007	7.45721	3.59315	0.022081	Tubg2
ENSMUSG00000030551	5.22053	3.68246	0.0408598	Nr2f2
ENSMUSG00000021614	10.3297	3.70224	0.00831458	Vcan
ENSMUSG00000020467	14.4745	3.71498	0.000992651	Efemp1
ENSMUSG00000090958	7.06403	3.75129	0.0192663	Lrrc32
ENSMUSG00000020154	6.92812	3.7715	0.0135225	Ptprb
ENSMUSG00000051969	20.9055	3.80577	0.000249225	Tlr11
ENSMUSG00000046500	3.81066	3.87433	0.0490761	Fam19a4
ENSMUSG00000028307	4.55426	3.97169	0.0337599	Aldob
ENSMUSG00000050052	5.06744	3.99631	0.02809	Tdrp
ENSMUSG00000035686	4.07026	4.02207	0.0386483	Thrsp
ENSMUSG00000045180	12.5675	4.10356	0.00319753	Shroom2
ENSMUSG00000026051	3.6746	4.10695	0.0409374	1500015O10Rik
ENSMUSG00000031258	8.44705	4.21335	0.00830054	Xkrx
ENSMUSG00000029211	3.42774	4.26077	0.0423927	Gabra4
ENSMUSG00000020092	6.97685	4.26387	0.0073608	Pald1
ENSMUSG00000005397	8.40315	4.28374	0.00638607	Nid1
ENSMUSG00000063296	7.4137	4.28481	0.00611494	Tmem117
ENSMUSG00000020937	6.27597	4.32222	0.00952108	Plcd3
ENSMUSG00000007655	9.54359	4.44676	0.00334733	Cav1
ENSMUSG00000040170	4.64794	4.5693	0.0144985	Fmo2
ENSMUSG00000028883	3.16695	4.69954	0.0393774	Sema3a
ENSMUSG00000055421	3.02655	4.70823	0.0407437	Pcdh9
ENSMUSG00000041445	9.42309	4.79381	0.00182645	Mmrn2
ENSMUSG00000038530	12.1476	5.01565	0.000318372	Rgs4
ENSMUSG00000063060	3.3819	5.06186	0.0215437	Sox7
ENSMUSG00000026582	8.51004	5.13435	0.00100169	Sele
ENSMUSG00000022122	4.69336	5.23623	0.00860992	Ednrb
ENSMUSG00000020875	8.17752	5.31087	0.00122828	Hoxb9
ENSMUSG00000030247	5.49718	5.81709	0.00198636	Kcnj8
ENSMUSG00000050097	8.49041	6.31454	0.000163231	Ces2b
ENSMUSG00000019997	12.0191	6.99146	6.12678e-06	Ctgf

### Sheet: Sheet1
genes	baseMean	log2FoldChange	lfcSE	stat	pvalue	padj	symbol
ENSMUSG00000019997	12.0191	6.99146	1.54611	4.52197	6.12678e-06	0.020298	Ctgf
ENSMUSG00000050097	8.49041	6.31454	1.67493	3.77002	0.000163231	0.240349	Ces2b
ENSMUSG00000030247	5.49718	5.81709	1.88117	3.09226	0.00198636	0.999895	Kcnj8
ENSMUSG00000020875	8.17752	5.31087	1.6431	3.23223	0.00122828	0.775106	Hoxb9
ENSMUSG00000022122	4.69336	5.23623	1.99311	2.62717	0.00860992	0.999895	Ednrb
ENSMUSG00000026582	8.51004	5.13435	1.56057	3.29005	0.00100169	0.663717	Sele
ENSMUSG00000063060	3.3819	5.06186	2.20242	2.29832	0.0215437	0.999895	Sox7
ENSMUSG00000038530	12.1476	5.01565	1.39328	3.59987	0.000318372	0.30969	Rgs4
ENSMUSG00000041445	9.42309	4.79381	1.53791	3.11709	0.00182645	0.999895	Mmrn2
ENSMUSG00000055421	3.02655	4.70823	2.30104	2.04613	0.0407437	0.999895	Pcdh9
ENSMUSG00000028883	3.16695	4.69954	2.28109	2.06022	0.0393774	0.999895	Sema3a
ENSMUSG00000040170	4.64794	4.5693	1.86909	2.44467	0.0144985	0.999895	Fmo2
ENSMUSG00000007655	9.54359	4.44676	1.51565	2.9339	0.00334733	0.999895	Cav1
ENSMUSG00000020937	6.27597	4.32222	1.66704	2.59275	0.00952108	0.999895	Plcd3
ENSMUSG00000063296	7.4137	4.28481	1.56291	2.74155	0.00611494	0.999895	Tmem117
ENSMUSG00000005397	8.40315	4.28374	1.57071	2.72727	0.00638607	0.999895	Nid1
ENSMUSG00000020092	6.97685	4.26387	1.59096	2.68006	0.0073608	0.999895	Pald1
ENSMUSG00000029211	3.42774	4.26077	2.09927	2.02964	0.0423927	0.999895	Gabra4
ENSMUSG00000031258	8.44705	4.21335	1.59621	2.63959	0.00830054	0.999895	Xkrx
ENSMUSG00000026051	3.6746	4.10695	2.00911	2.04416	0.0409374	0.999895	1500015O10Rik
ENSMUSG00000045180	12.5675	4.10356	1.39194	2.94808	0.00319753	0.999895	Shroom2
ENSMUSG00000035686	4.07026	4.02207	1.94499	2.06791	0.0386483	0.999895	Thrsp
ENSMUSG00000050052	5.06744	3.99631	1.81979	2.19603	0.02809	0.999895	Tdrp
ENSMUSG00000028307	4.55426	3.97169	1.87085	2.12293	0.0337599	0.999895	Aldob
ENSMUSG00000046500	3.81066	3.87433	1.96873	1.96793	0.0490761	0.999895	Fam19a4
ENSMUSG00000051969	20.9055	3.80577	1.03896	3.66306	0.000249225	0.286678	Tlr11
ENSMUSG00000020154	6.92812	3.7715	1.52711	2.4697	0.0135225	0.999895	Ptprb
ENSMUSG00000090958	7.06403	3.75129	1.60289	2.34034	0.0192663	0.999895	Lrrc32
ENSMUSG00000020467	14.4745	3.71498	1.12828	3.2926	0.000992651	0.663717	Efemp1
ENSMUSG00000021614	10.3297	3.70224	1.40288	2.63902	0.00831458	0.999895	Vcan
ENSMUSG00000030551	5.22053	3.68246	1.80076	2.04495	0.0408598	0.999895	Nr2f2
ENSMUSG00000045007	7.45721	3.59315	1.56976	2.28897	0.022081	0.999895	Tubg2
ENSMUSG00000030638	6.26673	3.51262	1.62584	2.1605	0.030734	0.999895	Sh3gl3
ENSMUSG00000007908	7.48381	3.51143	1.62179	2.16516	0.0303758	0.999895	Hmgcll1
ENSMUSG00000006205	12.5893	3.44403	1.26868	2.71465	0.0066346	0.999895	Htra1
ENSMUSG00000022875	9.9772	3.40207	1.38013	2.46504	0.0136998	0.999895	Kng1
ENSMUSG00000010660	4.89367	3.38324	1.69141	2.00025	0.0454731	0.999895	Plcd1
ENSMUSG00000022676	12.8523	3.37865	1.25893	2.68374	0.00728041	0.999895	Snai2
ENSMUSG00000020218	13.3102	3.31113	1.26917	2.6089	0.00908333	0.999895	Wif1
ENSMUSG00000030249	9.61449	3.28149	1.32721	2.47248	0.0134181	0.999895	Abcc9
ENSMUSG00000031517	40.6358	3.27033	0.660815	4.94893	7.4624e-07	0.00494459	Gpm6a
ENSMUSG00000040265	8.38514	3.23296	1.35432	2.38715	0.0169793	0.999895	Dnm3
ENSMUSG00000051043	31.3501	3.15521	0.821735	3.83969	0.000123188	0.207765	Gprc5c
ENSMUSG00000017607	11.2895	3.14819	1.24808	2.52243	0.0116546	0.999895	Tns4
ENSMUSG00000042784	20.8112	3.10584	0.941509	3.29879	0.000971032	0.663717	Muc1
ENSMUSG00000030770	7.5488	3.03043	1.43544	2.11115	0.0347597	0.999895	Parva
ENSMUSG00000040181	7.29268	2.97638	1.47119	2.02311	0.043062	0.999895	Fmo1
ENSMUSG00000034648	21.5568	2.97105	0.902827	3.29083	0.000998925	0.663717	Lrrn1
ENSMUSG00000024087	21.0045	2.94845	0.995903	2.96058	0.00307056	0.999895	Cyp1b1
ENSMUSG00000021765	6.60079	2.92956	1.43633	2.03961	0.0413889	0.999895	Fst
ENSMUSG00000057315	34.7219	2.88773	0.791177	3.64991	0.000262331	0.286678	Arhgap24
ENSMUSG00000032899	19.8422	2.88344	0.996599	2.89328	0.0038124	0.999895	Styk1
ENSMUSG00000019647	10.6643	2.78294	1.18762	2.34329	0.0191145	0.999895	Sema6a
ENSMUSG00000044528	8.25976	2.76859	1.27863	2.16527	0.0303667	0.999895	Tram1l1
ENSMUSG00000074934	8.04281	2.68588	1.34542	1.99631	0.0458998	0.999895	Grem1
ENSMUSG00000052852	12.2018	2.67385	1.11693	2.39392	0.0166696	0.999895	Reep1
ENSMUSG00000029403	7.68607	2.65567	1.32521	2.00397	0.0450733	0.999895	Cdkl2
ENSMUSG00000021390	14.2666	2.65533	1.02455	2.59171	0.00954999	0.999895	Ogn
ENSMUSG00000056492	16.319	2.58827	0.965542	2.68064	0.00734807	0.999895	Adgrf5
ENSMUSG00000036103	13.8472	2.53518	0.971756	2.60886	0.0090844	0.999895	Colec12
ENSMUSG00000027210	24.6693	2.45242	0.87732	2.79536	0.00518424	0.999895	Meis2
ENSMUSG00000058396	14.6394	2.40883	0.950376	2.53461	0.0112573	0.999895	Gpr182
ENSMUSG00000074457	17.5436	2.4081	0.909158	2.64872	0.00807976	0.999895	S100a16
ENSMUSG00000022894	17.2209	2.33963	0.881399	2.65445	0.00794381	0.999895	Adamts5
ENSMUSG00000039405	15.1899	2.30956	1.01115	2.28409	0.022366	0.999895	Prss23
ENSMUSG00000070323	12.9845	2.26642	1.05897	2.1402	0.0323385	0.999895	Mmp27
ENSMUSG00000001240	47.2367	2.20748	0.532274	4.14727	3.36461e-05	0.0810687	Ramp2
ENSMUSG00000032118	33.2494	2.20258	0.725572	3.03564	0.00240023	0.999895	Fez1
ENSMUSG00000016995	20.5416	2.1816	0.815686	2.67456	0.00748268	0.999895	Matn4
ENSMUSG00000021187	26.7735	2.17143	0.9068	2.39461	0.0166383	0.999895	Tc2n
ENSMUSG00000020241	12.6857	2.13012	0.989035	2.15374	0.0312609	0.999895	Col6a2
ENSMUSG00000019929	10.9853	2.10273	1.04135	2.01924	0.0434627	0.999895	Dcn
ENSMUSG00000038173	17.8176	2.08294	0.952702	2.18635	0.02879	0.999895	Enpp6
ENSMUSG00000044827	38.3719	2.05782	0.590746	3.48343	0.000495028	0.410007	Tlr1
ENSMUSG00000030218	49.7925	2.04598	0.538774	3.79747	0.000146178	0.227901	Mgp
ENSMUSG00000055069	31.2023	1.96769	0.799795	2.46024	0.0138845	0.999895	Rab39
ENSMUSG00000027314	19.4736	1.90861	0.839575	2.27331	0.0230077	0.999895	Dll4
ENSMUSG00000015966	28.6017	1.90196	0.76032	2.50152	0.0123661	0.999895	Il17rb
ENSMUSG00000018593	120.505	1.84015	0.391976	4.69456	2.67183e-06	0.0118024	Sparc
ENSMUSG00000053137	15.3625	1.80002	0.911171	1.97551	0.0482108	0.999895	Mapk11
ENSMUSG00000000031	19.7496	1.77545	0.803723	2.20904	0.0271721	0.999895	H19
ENSMUSG00000041577	21.3425	1.76663	0.861862	2.04978	0.0403855	0.999895	Prelp
ENSMUSG00000028128	21.1516	1.71253	0.763521	2.24294	0.0249008	0.999895	F3
ENSMUSG00000027322	17.9356	1.69061	0.861126	1.96325	0.0496168	0.999895	Siglec1
ENSMUSG00000032744	21.26	1.66829	0.761272	2.19145	0.0284192	0.999895	Heyl
ENSMUSG00000030048	31.8506	1.64553	0.626074	2.62833	0.0085806	0.999895	Gkn3
ENSMUSG00000001435	45.9606	1.63585	0.774702	2.11158	0.0347221	0.999895	Col18a1
ENSMUSG00000021186	52.3378	1.62908	0.639756	2.5464	0.0108839	0.999895	Fbln5
ENSMUSG00000029096	17.863	1.62772	0.815239	1.99661	0.0458671	0.999895	Htra3
ENSMUSG00000018217	28.142	1.59681	0.714532	2.23477	0.0254327	0.999895	Pmp22
ENSMUSG00000051379	32.0182	1.5909	0.62994	2.52548	0.0115541	0.999895	Flrt3
ENSMUSG00000022037	613.277	1.58349	0.233555	6.77998	1.20196e-11	3.18568e-07	Clu
ENSMUSG00000032340	195.418	1.57941	0.429438	3.67786	0.000235201	0.283353	Neo1
ENSMUSG00000006345	21.5631	1.52838	0.754433	2.02586	0.0427791	0.999895	Ggt1
ENSMUSG00000019935	22.9557	1.49266	0.745534	2.00214	0.0452699	0.999895	Slc17a8
ENSMUSG00000026628	31.0274	1.49112	0.661647	2.25364	0.0242187	0.999895	Atf3
ENSMUSG00000029648	26.5055	1.48036	0.737416	2.0075	0.0446965	0.999895	Flt1
ENSMUSG00000100017	33.0985	1.44715	0.694289	2.08437	0.0371268	0.999895	2410022M11Rik
ENSMUSG00000020491	77.773	1.44487	0.510363	2.83106	0.00463934	0.999895	2810021J22Rik
ENSMUSG00000041378	147.141	1.43241	0.369937	3.87203	0.000107932	0.20433	Cldn5
ENSMUSG00000015437	43.869	1.40351	0.715883	1.96053	0.0499335	0.999895	Gzmb
ENSMUSG00000031870	57.143	1.35674	0.506798	2.67708	0.00742679	0.999895	Pgr
ENSMUSG00000030424	43.1857	1.346	0.608527	2.2119	0.0269739	0.999895	Zfp939
ENSMUSG00000038587	55.6745	1.34468	0.572473	2.34889	0.0188293	0.999895	Akap12
ENSMUSG00000048332	34.5335	1.32774	0.62999	2.10756	0.0350691	0.999895	Lhfp
ENSMUSG00000022324	68.2111	1.31875	0.475373	2.77414	0.00553484	0.999895	Matn2
ENSMUSG00000045502	84.5495	1.31537	0.455483	2.88787	0.00387864	0.999895	Hcar2
ENSMUSG00000021250	810.091	1.28466	0.213453	6.01844	1.76111e-09	2.33382e-05	Fos
ENSMUSG00000028024	34.5724	1.28053	0.636269	2.01255	0.0441618	0.999895	Enpep
ENSMUSG00000060798	40.3423	1.26233	0.606993	2.07964	0.0375587	0.999895	Intu
ENSMUSG00000032503	38.3112	1.24575	0.572065	2.17764	0.0294331	0.999895	Arpp21
ENSMUSG00000020333	51.4221	1.2324	0.584033	2.11015	0.0348451	0.999895	Acsl6
ENSMUSG00000026335	54.0865	1.21474	0.482262	2.51885	0.011774	0.999895	Pam
ENSMUSG00000074385	54.6241	1.19797	0.506391	2.3657	0.0179958	0.999895	Gm10684
ENSMUSG00000021701	500.085	1.18557	0.242577	4.88739	1.02182e-06	0.00541646	Plk2
ENSMUSG00000044317	67.4593	1.15457	0.488853	2.3618	0.0181865	0.999895	Gpr4
ENSMUSG00000030109	70.7647	1.15381	0.481289	2.39733	0.0165151	0.999895	Slc6a12
ENSMUSG00000074622	150.923	1.15322	0.447596	2.57648	0.00998133	0.999895	Mafb
ENSMUSG00000001930	540.512	1.14783	0.262636	4.37044	1.23996e-05	0.0365155	Vwf
ENSMUSG00000003617	60.1647	1.14338	0.484603	2.35941	0.0183039	0.999895	Cp
ENSMUSG00000025089	79.9451	1.14283	0.435037	2.62698	0.00861455	0.999895	Gfra1
ENSMUSG00000085148	69.4975	1.13016	0.433174	2.60903	0.00907998	0.999895	Mir22hg
ENSMUSG00000040229	82.2932	1.12106	0.428903	2.61377	0.00895488	0.999895	Gpr34
ENSMUSG00000028713	51.8724	1.11542	0.517421	2.15573	0.0311047	0.999895	Cyp4b1
ENSMUSG00000044338	45.6001	1.1024	0.536876	2.05336	0.0400373	0.999895	Aplnr
ENSMUSG00000032089	225.783	1.09649	0.30342	3.61375	0.000301798	0.307648	Il10ra
ENSMUSG00000045658	157.23	1.07081	0.389249	2.75096	0.00594215	0.999895	Pid1
ENSMUSG00000028019	233.255	1.06985	0.311075	3.43918	0.000583469	0.468614	Pdgfc
ENSMUSG00000018920	59.8164	1.05809	0.482314	2.19379	0.0282508	0.999895	Cxcl16
ENSMUSG00000045667	71.1433	1.05511	0.459259	2.29742	0.0215949	0.999895	Smtnl2
ENSMUSG00000057058	43.9596	1.04182	0.529569	1.9673	0.0491485	0.999895	Skap1
ENSMUSG00000046314	130.679	1.04142	0.357962	2.9093	0.00362244	0.999895	Stxbp6
ENSMUSG00000004952	210.764	1.02307	0.326669	3.13182	0.00173729	0.999895	Rasa4
ENSMUSG00000022515	168.244	1.01731	0.350364	2.90358	0.00368922	0.999895	Anks3
ENSMUSG00000039706	52.7993	1.00982	0.498369	2.02626	0.0427386	0.999895	Ldb2
ENSMUSG00000027800	109.056	1.00885	0.394823	2.55518	0.0106131	0.999895	Tm4sf1
ENSMUSG00000089942	58.4646	1.00292	0.471007	2.1293	0.0332293	0.999895	Pira2
